# Glutamylation of Npm2 and Nap1 acidic disordered regions increases DNA charge mimicry to enhance chaperone efficiency

**DOI:** 10.1101/2023.09.18.558337

**Authors:** Benjamin M. Lorton, Christopher Warren, Humaira Ilyas, Prithviraj Nandigrami, Subray Hegde, Sean Cahill, Stephanie M Lehman, Jeffrey Shabanowitz, Donald F. Hunt, Andras Fiser, David Cowburn, David Shechter

**Author notes:** Contributed equally (Benjamin M. Lorton, Christopher Warren, Humaira Ilyas).

## Abstract

Histone chaperones–structurally diverse, non-catalytic proteins enriched with acidic intrinsically disordered regions (IDRs)–protect histones from spurious nucleic acid interactions and guide their deposition into and out of nucleosomes. Despite their conservation and ubiquity, the function of the chaperone acidic IDRs remains unclear. Here, we show that the *Xenopus laevis* Npm2 and Nap1 acidic IDRs are substrates for TTLL4 (Tubulin Tyrosine Ligase Like 4)-catalyzed post-translational glutamate-glutamylation. We demonstrate that, to bind, stabilize, and deposit histones into nucleosomes, chaperone acidic IDRs function as DNA mimetics. Our biochemical, computational, and biophysical studies reveal that glutamylation of these chaperone polyelectrolyte acidic stretches functions to enhance DNA electrostatic mimicry, promoting the binding and stabilization of H2A/H2B heterodimers and facilitating nucleosome assembly. This discovery provides insights into both the previously unclear function of the acidic IDRs and the regulatory role of post-translational modifications in chromatin dynamics.
