## Supplementary Chemical Information for "Glutamylation of Npm2 and Nap1 acidic disordered regions increases DNA charge mimicry to enhance chaperone efficiency": angle.tab

{
s_m_m2io_version
:::
2.0.0
}
f_m_table {
:::
m_column[4] {
s_m_data_name
s_m_column_name
i_m_width
b_m_visible
s_m_print_format
b_m_editable
:::
1 s_m_angle_atom1 Atom1 14 1 %s 0
2 s_m_angle_atom2 Atom2 14 1 %s 0
3 s_m_angle_atom3 Atom3 14 1 %s 0
4 s_m_angle_angle Angle 12 1 %s 0
:::
}
m_row[0] {
:::
:::
}
m_exists[0] {
:::
:::
}
}
