## Supplementary Table 1 for "Glutamylation of Npm2 and Nap1 acidic disordered regions increases DNA charge mimicry to enhance chaperone efficiency"

### Sheet: Npm2 A2
ndH2A_H2B_intensities
AA #	AA	Npm2 A2 control	Npm2 A2 (1:1)	Npm2 A2 (2:1)
1	Ser
2	Gly
3	Arg
4	Gly			5355.83
5	Lys	8260.55	10842.6	6577
6	Gln	5049.69	5996.25	5706.44
7	Gly
8	Gly	7048.84	6729.35	2636.85
9	Lys
10	Thr
11	Arg
12	Ala	7200.67	17598.5	14651.4
13	Lys	1552.94	13429.2	10182.3
14	Ala	4809.83	15074.8	12724.9
15	Lys	4205.96	11037.6	6803.52
16	Thr	-165.774	6699.38
17	Arg
18	Ser
19	Ser
20	Arg
21	Ala
22	Gly	18752.1	14006.5	11629.4
23	Leu	17767.2	58873.2	30135
24	Gln	-2429.35	14236.8	15631.2
25	Phe
26	Pro
27	Val	8786.28	14678.4	11717.6
28	Gly	8861.93	5768.42	4745.59
29	Arg	5628.46	5171.14
30	Val	12449.2	18720.1	9596.8
31	His	6203.87	12444.7	8584.4
32	Arg	10391.6	16481.2	5408.36
33	Leu	12802.4	11564.2	13137.9
34	Leu	12802.4	11335.4	11084.2
35	Arg	8431.3	14858.3	12931.7
36	Lys	7890.59
37	Gly	22165.4	16000	14021.9
38	Asn	20314.7	12788	12213.2
39	Tyr	3134	12084.3	10466.4
40	Ala	2195.06	18327.6	14216.3
41	Glu	12742.4	21835	19297.2
42	Arg	8298.52	16129.9	14688.9
43	Val	19354.4	29616.2	18520.5
44	Gly	7058.19	22877.7	21059.4
45	Ala	25532.3	19818.4	19622.7
46	Gly	10949.9	8389.58	5744.03
47	Ala	9771.94	19309.5	14071.3
48	Pro
49	Val	1839.04	11417.7	8420.04
50	Tyr	18962.1	20154	17661.5
51	Leu	11531.2	11793.7	12247.4
52	Ala	18794.7	11873.9	15486.4
53	Ala	8238.86	14133.2	11390.7
54	Val	18227.8	18723.1	20117.6
55	Leu	10831.8	16212.8	8229.96
56	Glu	7797.45	10107.4	7568.94
57	Tyr	22018.3	21362.6	18912.6
58	Leu	18407.6	16595.8	11753.5
59	Thr	4750.4	7426.66
60	Ala	15854.4	18852.6	16715.5
61	Glu	16043.7	89098	61943.5
62	Ile	6067.66	10016.1	2743.87
63	Leu	9444.69	10466.7	7800.83
64	Glu	18835.7	17957.8	17741.8
65	Leu	8217.46	9205.95	9137.73
66	Ala	5861.99	17788.5	16239.6
67	Gly	16771.2	13605.1	10103.2
68	Asn	5240.51	11061.2	9401.29
69	Ala	13944.2	18497.2	11648
70	Ala	16004.1	16916.1	15531.1
71	Arg	12651.7	13030.9	8326.83
72	Asp	4496.32	22735.4	16876.9
73	Asn	13584.5	15527.9	13141.5
74	Lys	11414.2	14330.5	12129.4
75	Lys	25104.9	21776.3	16157.5
76	Thr
77	Arg	9100.08	14625.7	7467.83
78	Ile	5722.67	12209.3	7628.99
79	Ile	12311.5	17503.1	16080.7
80	Pro
81	Arg	7860.75	7105.94	2633.07
82	His	16733.5	14347.6	12437.7
83	Leu	17575.4	8029.16	6724.2
84	Gln		12347.3	6877.62
85	Leu	8049.6	20129.6	17846.4
86	Ala	23004.9	24365.8	18828.5
87	Val
88	Arg	8439.97	15118.1	5271.75
89	Asn	10770.4	13466.1	9859.95
90	Asp	7619.17	26085.4	18674.4
91	Glu	8414.85	28436	23289.1
92	Glu	11338	17438.9	16201.8
93	Leu	9823.9	9212.48	7316.94
94	Asn	3849.3	12809.9	5215.82
95	Lys
96	Leu
97	Leu	3865.29	9830.07	6133.68
98	Gly	25771.7	16255.7	8397.28
99	Arg	4862.92	9855.01	5607.93
100	Val	11856.9	17673.7	9596.8
101	Thr	-38.3125	12065.3	6671.54
102	Ile	38376.8	29879.9	24289.6
103	Ala	1985.35	22400.2	18997.9
104	Gln	1131.25	11542	9345.97
105	Gly
106	Gly	10991.5	12029.4	10769.3
107	Val	13262.8	89098	78862.6
108	Leu	1343.98	76856	67267.4
109	Pro
110	Asn	-857.007	9515.69	7191.61
111	Ile	6740.16	42461.2	37485.5
112	Gln	8586.03	34879	29249.5
113	Ser		5264.66	6664.02
114	Val
115	Leu	2458.58	66505.1	58924.9
116	Leu	1000.96	87404.3	75655.8
117	Pro
118	Lys	3938.86	43896.7	33985.8
119	Lys
120	Thr	4027.95	5723.99
121	Glu	5023.28	13408.5	8520.53
122	Ser	12828.3	8369.97	6154.58
123	Ser
124	Lys
125	Ser
126	Ala
127	Lys	8260.55	10505	10108.5
128	Ser
129	Lys	2903.11	158029	154337

### Sheet: Npm2 A2glu1
ndH2A_H2B_intensities
AA #	AA	Npm2 A2glu1 control	Npm2 A2glu1
1	Ser
2	Gly
3	Arg
4	Gly	8353.45
5	Lys	30563.4	23758.6
6	Gln	16612.2	13826.6
7	Gly
8	Gly
9	Lys
10	Thr
11	Arg
12	Ala	22499.5	28728.1
13	Lys	18136.3	25226.6
14	Ala	25928	25448
15	Lys	24969.8	24656.4
16	Thr	12591.4	15711.1
17	Arg
18	Ser
19	Ser
20	Arg
21	Ala
22	Gly	40627.4	34530.9
23	Leu	99358.6	96664.3
24	Gln	20265.1	16977
25	Phe
26	Pro
27	Val	73661.7	42402.8
28	Gly	11886.7	10857.8
29	Arg	20510.5	12326.1
30	Val	61873.2	36070.2
31	His	55118.5	31593.4
32	Arg	54710.4	30973.1
33	Leu	90727.2	46370.4
34	Leu	88600	40260.3
35	Arg	54689.4	36158.6
36	Lys	26692.4	15079.4
37	Gly	62901.7	36581.1
38	Asn	73652.8	33076.1
39	Tyr	57300.5	34273.1
40	Ala	60157.7	41274
41	Glu	75591.9	55090.5
42	Arg	76292.7	45669.6
43	Val	80350.5	56533.5
44	Gly	93527.5	56819.3
45	Ala	63353.1	39566.4
46	Gly	14839.3	10467.2
47	Ala	56419.1	36830.8
48	Pro
49	Val	40880.4	26694.3
50	Tyr	73078.1	46141.6
51	Leu	56784.3	29375.1
52	Ala	66709.9	45178.7
53	Ala	48580.1	31388.3
54	Val	74596.7	49465
55	Leu	50114.6	28335.7
56	Glu	29932.2	16649.8
57	Tyr	85093.7	57100.8
58	Leu	66193.5	35570.8
59	Thr	30083.8	18351
60	Ala	52081.6	35980.3
61	Glu	86564.6	72487.4
62	Ile	36665.5	24801.8
63	Leu	47025.1	29240.8
64	Glu	74387.3	45156.7
65	Leu	45804.8	26799.8
66	Ala	55243.4	36380
67	Gly	53623.6	30804.8
68	Asn	51702.1	31190.5
69	Ala	53858.7	37497.6
70	Ala	57458.2	36122.2
71	Arg	42413.3	25810.1
72	Asp	87719	45269.8
73	Asn	66257.5	40355.1
74	Lys	58448.4	37960.4
75	Lys	82404	60672
76	Thr
77	Arg	70171.3	42399.5
78	Ile	51350	30621.3
79	Ile	60198.7	38656.6
80	Pro
81	Arg		11740.5
82	His	45220.2	31637.8
83	Leu	49274.2	29160.6
84	Gln	34038.7	23764.9
85	Leu	57869.6	35833.6
86	Ala	75357.3	46891.5
87	Val
88	Arg	67853.3	31492.4
89	Asn	52680.2	31531.3
90	Asp	86508.4	51535.4
91	Glu	76894.2	55897.9
92	Glu	70478	36187.9
93	Leu	42054.5	25365.8
94	Asn	38374.2	19558.2
95	Lys
96	Leu
97	Leu	32708	13195.8
98	Gly	55821.5	29132.1
99	Arg	36359.1	20496.2
100	Val	57657.8	35934.4
101	Thr	15234.5	14359.2
102	Ile	60813.4	46271.5
103	Ala	35212.1	44743.2
104	Gln	12013.9	18440.1
105	Gly
106	Gly	12329.2	26561.1
107	Val	117039	113960
108	Leu	155633	125491
109	Pro
110	Asn	11843.4	15060.8
111	Ile	45536.7	47732.6
112	Gln	49561.9	46417
113	Ser		10346.2
114	Val	49771.8	48343.8
115	Leu	87078.7	73456.7
116	Leu	116470	93453.8
117	Pro
118	Lys	51908	53415.5
119	Lys
120	Thr	8310.25	14121.6
121	Glu	14698.6	22296.6
122	Ser		12121.7
123	Ser
124	Lys
125	Ser
126	Ala
127	Lys	30563.4	23891.7
128	Ser
129	Lys	199507	169043

### Sheet: Npm2 A2glu2
ndH2A_H2B_intensities
AA #	AA	Npm2 A2glu2 control	Npm2 A2glu2
1	Ser
2	Gly
3	Arg
4	Gly	8353.45	9591.59
5	Lys	30563.4	27721.9
6	Gln	16612.2	14361.5
7	Gly		8071.48
8	Gly		10208.9
9	Lys
10	Thr
11	Arg
12	Ala	22499.5	27431.4
13	Lys	18136.3	21404.2
14	Ala	25928	34399.3
15	Lys	24969.8	28937.4
16	Thr	12591.4	19089.2
17	Arg
18	Ser
19	Ser
20	Arg
21	Ala
22	Gly	40627.4	37922.3
23	Leu	99358.6	30499
24	Gln	20265.1	14644.1
25	Phe
26	Pro
27	Val	73661.7	55353
28	Gly	11886.7	15654.6
29	Arg	20510.5	16722
30	Val	61873.2	22374.1
31	His	55118.5	40560.7
32	Arg	54710.4	44140.5
33	Leu	90727.2	59852.8
34	Leu	88600	46569.5
35	Arg	54689.4	53215.6
36	Lys	26692.4	21004.5
37	Gly	62901.7	47086.8
38	Asn	73652.8	41259.9
39	Tyr	57300.5	49520.7
40	Ala	60157.7	56616.3
41	Glu	75591.9	66684.2
42	Arg	76292.7	58327.7
43	Val	80350.5	68893.1
44	Gly	93527.5	71960.8
45	Ala	63353.1	51818.7
46	Gly	14839.3	17824.5
47	Ala	56419.1	45978.9
48	Pro
49	Val	40880.4	29563
50	Tyr	73078.1	64120.3
51	Leu	56784.3	49001
52	Ala	66709.9	50110.9
53	Ala	48580.1	35001
54	Val	74596.7	63197.1
55	Leu	50114.6	39593.1
56	Glu	29932.2	32173.3
57	Tyr	85093.7	67343.7
58	Leu	66193.5	57414.8
59	Thr	30083.8	20950.2
60	Ala	52081.6	46067.8
61	Glu	86564.6	92383.6
62	Ile	36665.5	30234.7
63	Leu	47025.1	39108.4
64	Glu	74387.3	64985
65	Leu	45804.8	23369.2
66	Ala	55243.4	45572.9
67	Gly	53623.6	41613
68	Asn	51702.1	44242.1
69	Ala	53858.7	28999.7
70	Ala	57458.2	44685.5
71	Arg	42413.3	25553.8
72	Asp	87719	61308.1
73	Asn	66257.5	29378.5
74	Lys	58448.4	51747
75	Lys	82404	74172.7
76	Thr
77	Arg	70171.3	10854.5
78	Ile	51350	37297.4
79	Ile	60198.7	46439.1
80	Pro
81	Arg		17358.6
82	His	45220.2	14126.1
83	Leu	49274.2	17940.1
84	Gln	34038.7	32137.4
85	Leu	57869.6	54412.6
86	Ala	75357.3	54975.4
87	Val
88	Arg	67853.3	41382
89	Asn	52680.2	41415.9
90	Asp	86508.4	73181.3
91	Glu	76894.2	69815.7
92	Glu	70478	60133.2
93	Leu	42054.5	26398.3
94	Asn	38374.2	30924.7
95	Lys
96	Leu
97	Leu	32708	26309.4
98	Gly	55821.5	39265
99	Arg	36359.1	21749.3
100	Val	57657.8	47362.3
101	Thr	15234.5	20754.4
102	Ile	60813.4	58424.1
103	Ala	35212.1	40102.2
104	Gln	12013.9	23717
105	Gly
106	Gly	12329.2	23585.8
107	Val	117039	132179
108	Leu	155633	158888
109	Pro
110	Asn	11843.4	23630.7
111	Ile	45536.7	50674.5
112	Gln	49561.9	47269.2
113	Ser		8424.16
114	Val	49771.8	25041.7
115	Leu	87078.7	83933.7
116	Leu	116470	98584.8
117	Pro
118	Lys	51908	57554.3
119	Lys
120	Thr	8310.25	16125.2
121	Glu	14698.6	16657.6
122	Ser		14602.2
123	Ser
124	Lys
125	Ser
126	Ala
127	Lys	30563.4	27971.5
128	Ser
129	Lys	199507	196513

### Sheet: Npm2 A2glu4
ndH2A_H2B_intensities
AA #	AA	Npm2 A2glu4 control	Npm2 A2glu4
1	Ser
2	Gly
3	Arg
4	Gly	8353.45	12795.3
5	Lys	30563.4	39541.6
6	Gln	16612.2	16842.3
7	Gly		10206.3
8	Gly		14659.1
9	Lys
10	Thr
11	Arg
12	Ala	22499.5	49575.9
13	Lys	18136.3	25247.1
14	Ala	25928	8526.47
15	Lys	24969.8	31798.4
16	Thr	12591.4	15524.6
17	Arg
18	Ser
19	Ser
20	Arg
21	Ala
22	Gly	40627.4	25604.9
23	Leu	99358.6	83038.2
24	Gln	20265.1	19173
25	Phe
26	Pro
27	Val	73661.7	27491.1
28	Gly	11886.7	10498.2
29	Arg	20510.5
30	Val	61873.2
31	His	55118.5	24566.7
32	Arg	54710.4
33	Leu	90727.2	8480.64
34	Leu	88600	6128.34
35	Arg	54689.4	23735.7
36	Lys	26692.4	-90.6924
37	Gly	62901.7	29806
38	Asn	73652.8	27023.9
39	Tyr	57300.5	26001.2
40	Ala	60157.7	12121.5
41	Glu	75591.9	52161
42	Arg	76292.7	31936.3
43	Val	80350.5	48582.3
44	Gly	93527.5	43350.6
45	Ala	63353.1	41022.9
46	Gly	14839.3	16776.6
47	Ala	56419.1	27562.6
48	Pro
49	Val	40880.4	1628.78
50	Tyr	73078.1	40043.5
51	Leu	56784.3	26182
52	Ala	66709.9	11778.9
53	Ala	48580.1	34183.3
54	Val	74596.7	18691.4
55	Leu	50114.6	13818.5
56	Glu	29932.2	12113.3
57	Tyr	85093.7	31153.5
58	Leu	66193.5	32381.9
59	Thr	30083.8	12759.4
60	Ala	52081.6	33644.9
61	Glu	86564.6	52952.2
62	Ile	36665.5	15992.9
63	Leu	47025.1	19701.6
64	Glu	74387.3	37222.9
65	Leu	45804.8	22320.2
66	Ala	55243.4	28409.3
67	Gly	53623.6	17752.2
68	Asn	51702.1	20631.5
69	Ala	53858.7	32334.5
70	Ala	57458.2	22337
71	Arg	42413.3	7512.93
72	Asp	87719	35340.7
73	Asn	66257.5	30883
74	Lys	58448.4	16841.1
75	Lys	82404	39284.4
76	Thr
77	Arg	70171.3	31225.7
78	Ile	51350	30414.9
79	Ile	60198.7	28665.3
80	Pro
81	Arg		13993.2
82	His	45220.2	23736.9
83	Leu	49274.2	22037.8
84	Gln	34038.7	12209.5
85	Leu	57869.6	48685.2
86	Ala	75357.3	14623.6
87	Val
88	Arg	67853.3	27023.9
89	Asn	52680.2	10992.2
90	Asp	86508.4	51492.1
91	Glu	76894.2	50389.4
92	Glu	70478	35032.4
93	Leu	42054.5	19567
94	Asn	38374.2	20234.3
95	Lys
96	Leu
97	Leu	32708	3716.95
98	Gly	55821.5	17977.4
99	Arg	36359.1	5391.95
100	Val	57657.8
101	Thr	15234.5	12353.3
102	Ile	60813.4	38087.5
103	Ala	35212.1	43335.2
104	Gln	12013.9	35158.3
105	Gly		15718.2
106	Gly	12329.2	41868.7
107	Val	117039	111993
108	Leu	155633	124719
109	Pro
110	Asn	11843.4	17688.1
111	Ile	45536.7	41266.3
112	Gln	49561.9	50301.3
113	Ser		17830.1
114	Val	49771.8
115	Leu	87078.7	58972.9
116	Leu	116470	83483.9
117	Pro
118	Lys	51908	58652
119	Lys
120	Thr	8310.25	16357.5
121	Glu	14698.6	24082.5
122	Ser		20227.5
123	Ser
124	Lys
125	Ser
126	Ala
127	Lys	30563.4	42462.6
128	Ser
129	Lys	199507	180449

### Sheet: Nap1 A3
ndH2A_H2B_intensities
AA #	AA	Nap1A3 control	Nap1 A3
1	Ser
2	Gly
3	Arg
4	Gly		14814
5	Lys	22341.2	43822.7
6	Gln	12413.6	30400.4
7	Gly		16513.1
8	Gly		20851.1
9	Lys
10	Thr
11	Arg
12	Ala	25841.9	51287.5
13	Lys	23579.6	56229.6
14	Ala	25991
15	Lys	20325.1	30043.3
16	Thr		13232.4
17	Arg
18	Ser
19	Ser
20	Arg
21	Ala
22	Gly	30642.5	17899.5
23	Leu	115871	90182.7
24	Gln	29177.7	25900.5
25	Phe
26	Pro
27	Val	48514.8	11127.1
28	Gly	12331.5
29	Arg	16313.1
30	Val	51690.3	13386.7
31	His	41458.6	11764.1
32	Arg	44514.2
33	Leu	58068.2	9599.84
34	Leu	58068.2	9599.84
35	Arg	38701.5	10954.7
36	Lys	23132.9
37	Gly	40070.7	10936.1
38	Asn	41727.9	13744.2
39	Tyr	35354.4	8956.33
40	Ala	45393.7
41	Glu	49461.4	15013.5
42	Arg	47634.8	9467.64
43	Val	54106.3	24779.6
44	Gly	58967.6	15823.7
45	Ala	50365.6	18406.7
46	Gly	13817.6
47	Ala	38562.4
48	Pro
49	Val	30312.4
50	Tyr	51775.9	10464.4
51	Leu	39240.8
52	Ala	51228.1	12598.3
53	Ala	36397	11825
54	Val	55388.5	14625.6
55	Leu	40790.4	21567.1
56	Glu	26969.6
57	Tyr	57705.5	14799.3
58	Leu	41932.3
59	Thr	17941.5
60	Ala	41878.9
61	Glu
62	Ile	32944.9
63	Leu	30391.1	10083.6
64	Glu	53462.4	9792.52
65	Leu	34246.9
66	Ala	47363.4
67	Gly	37085.8
68	Asn	31943.2
69	Ala	42257.1	14592.4
70	Ala	42332.7
71	Arg	37067.8	11076.1
72	Asp	47317.2	12757.1
73	Asn	38524.8
74	Lys	45919.3	11869.9
75	Lys	51037.9	38362.3
76	Thr
77	Arg	43128.3
78	Ile	42378.9
79	Ile	44466.5	11849
80	Pro
81	Arg
82	His	41828.2
83	Leu	37088.7
84	Gln	13807.9	8676.67
85	Leu	46902.5
86	Ala	58113.1	15891
87	Val
88	Arg	34278.3
89	Asn	34473.4	4462.23
90	Asp	63950.8	15618.5
91	Glu	53282.3	19625.5
92	Glu	51264.9	14549.5
93	Leu	32255.4	9838.97
94	Asn	32972.9	12611.9
95	Lys
96	Leu
97	Leu	30748.1
98	Gly	44877.2	13991.6
99	Arg	32709.3	11480.2
100	Val	51690.3	13594.4
101	Thr	22269.1
102	Ile	56360.8	37941.9
103	Ala	31624.8	35880.4
104	Gln	13860.7	34937.2
105	Gly		19026.4
106	Gly	13725.7	42876.8
107	Val	111436	111850
108	Leu	123348	100725
109	Pro
110	Asn	10465.6	28647.2
111	Ile	74423.2	68610
112	Gln	52707.1	90728.4
113	Ser		23100.4
114	Val
115	Leu	103376	85179
116	Leu	139848	106157
117	Pro
118	Lys	65535.4	87003.3
119	Lys
120	Thr	10425.6	23511.5
121	Glu	14805.8	44908.8
122	Ser		38362.3
123	Ser
124	Lys
125	Ser
126	Ala
127	Lys	24139.6	11898.9
128	Ser
129	Lys	240793	272730

### Sheet: Nap1 A3glu
ndH2A_H2B_intensities
AA #	AA	Nap1 A3glu control	Nap1 A3glu
1	Ser
2	Gly
3	Arg
4	Gly	11006.5
5	Lys	19517.6	23661.2
6	Gln	13709.9	10789.4
7	Gly		9315.23
8	Gly	13800.3	10828.6
9	Lys
10	Thr
11	Arg
12	Ala	27199.5	46258.9
13	Lys	18341.4	11704.8
14	Ala	24675.6
15	Lys	24160.6	10975.7
16	Thr	4516.36	11219.2
17	Arg
18	Ser
19	Ser
20	Arg
21	Ala
22	Gly	31645.6	16020.3
23	Leu	84540.2	69482.9
24	Gln	13607.7	13498.4
25	Phe
26	Pro
27	Val	31275.1	21748.6
28	Gly	11384.6	9883.84
29	Arg	17726.2
30	Val	38096.7
31	His	33317.8	18552.6
32	Arg	42074.1
33	Leu	42262.9	19573.6
34	Leu	41567.7	25237.3
35	Arg	30953.2	24614.4
36	Lys	14628.6	14311.7
37	Gly	37020.2	24549.6
38	Asn	34185	33788.6
39	Tyr	39909.2	20592.8
40	Ala	42891.9	13617.5
41	Glu	51022	18476.9
42	Arg	50869.6	24110.1
43	Val	61864.7	42407
44	Gly	62403.3	28385.8
45	Ala	49227.1	27915.6
46	Gly	23657.9	8992.23
47	Ala	43109.1	22429.7
48	Pro
49	Val	21675.3	10945.5
50	Tyr	51934.9	20925.1
51	Leu	31466.8	17397
52	Ala	43577.2	7678.79
53	Ala	26330	18868.1
54	Val	50880.3	16303.9
55	Leu	30647.3	11764.8
56	Glu	20241.9	20489.8
57	Tyr	61547.1	37521.2
58	Leu	46628.5	21712.2
59	Thr	18092	5913.04
60	Ala	39039.8
61	Glu	66416.9
62	Ile	22267.5	11596.2
63	Leu	25635	15485
64	Glu	39597.3	24055.3
65	Leu	28230.3	16936.2
66	Ala	38044	22336.8
67	Gly	29879.1	19700.7
68	Asn	37712.7	18604.6
69	Ala	33651.1	22077.8
70	Ala	34931.4	24178.1
71	Arg	32137.5	18711
72	Asp	54746.3	30695.1
73	Asn	41941	23706.6
74	Lys	44142.4	17500.2
75	Lys	61432.9	31744.5
76	Thr
77	Arg	44062.7
78	Ile	39400.6	15238.7
79	Ile	40342.5	21789.2
80	Pro
81	Arg	13265.6	14593.5
82	His	33737	18430.7
83	Leu	31522.6	15987.6
84	Gln	22239.1
85	Leu	38199	34594.5
86	Ala	45825.5	27742.2
87	Val
88	Arg	21412.5	8100.78
89	Asn	39767.8	21637.3
90	Asp	57306.6	32876.2
91	Glu	62234.3	39452
92	Glu	48886.1	25970.4
93	Leu	27731.2	2012.38
94	Asn	25330.7	14741.7
95	Lys
96	Leu
97	Leu	21049.3	10963.1
98	Gly	31112.4	5263.67
99	Arg	26785.6	13262.9
100	Val	22403.9
101	Thr	16455	10066.7
102	Ile	47440.8	35650.8
103	Ala	28485.2	38470.5
104	Gln	17540	23168.1
105	Gly		13439.6
106	Gly	12052.6	23960
107	Val	95238.9	115090
108	Leu	115129	92392.7
109	Pro
110	Asn	15247.8	18849.3
111	Ile	47186.7	34049.9
112	Gln	47919.5	53816
113	Ser		9633.73
114	Val	34893.6	28467.1
115	Leu	67517.3	50226.7
116	Leu	84645.7	66166.1
117	Pro
118	Lys	46865	44526.3
119	Lys
120	Thr	14741.1	12098
121	Glu	14239.3
122	Ser	14718	9901.11
123	Ser
124	Lys
125	Ser
126	Ala
127	Lys	19517.6	33657.1
128	Ser
129	Lys	145771	147724
