## Supplementary Table 2 for "Glutamylation of Npm2 and Nap1 acidic disordered regions increases DNA charge mimicry to enhance chaperone efficiency"

### Sheet: Npm2 A2
ndH2A_H2B_CSPs
AA #	AA	Npm2 A2 control 2H	Npm2 A2 control 15N	Npm2 A2 (1:1) 2H	Npm2 A2 (1:1) 15N	Npm2 A2 (2:1) 2H	Npm2 A2 (2:1) 15N
1	Ser
2	Gly
3	Arg
4	Gly					8.51076	110.705
5	Lys	8.27963	121.404	8.26944	121.754	8.27728	121.664
6	Gln	8.50038	122.187	8.50059	122.175	8.49646	122.091
7	Gly
8	Gly	8.28834	109.581	8.27169	109.603	8.27952	109.506
9	Lys
10	Thr
11	Arg
12	Ala	8.32719	126.282	8.32489	126.265	8.32458	126.254
13	Lys	8.20063	121.107	8.20591	121.109	8.20801	121.058
14	Ala	8.36011	126.107	8.3549	126.1	8.34623	126.112
15	Lys	8.34312	121.404	8.34555	121.458	8.35413	121.439
16	Thr	8.10893	115.908	8.11186	115.688
17	Arg
18	Ser
19	Ser
20	Arg
21	Ala
22	Gly	7.97856	108.132	7.96823	108.035	7.96152	108.03
23	Leu	8.03091	122.21	8.02507	122.105	8.02238	122.019
24	Gln	7.7743	122.703	7.77485	122.737	7.77536	122.754
25	Phe
26	Pro
27	Val	8.21239	128.761	8.2036	128.644	8.2047	128.63
28	Gly	8.76363	107.703	8.78441	107.842	8.80357	107.999
29	Arg	7.26783	122.366	7.30265	122.495
30	Val	7.80439	120.174	7.73894	119.808	7.80068	119.964
31	His	8.80057	120.775	8.78664	120.806	8.77954	120.807
32	Arg	8.00018	119.389	8.02858	119.427	8.04933	119.479
33	Leu	8.43982	120.194	8.45218	120.267	8.43391	120.258
34	Leu	8.4355	120.194	8.44695	120.267	8.46119	120.258
35	Arg	8.14674	118.897	8.15095	118.898	8.15734	118.911
36	Lys	8.77635	120.207
37	Gly	7.52162	104.444	7.51515	104.454	7.51985	104.41
38	Asn	7.85003	115.845	7.83863	115.806	7.83736	115.779
39	Tyr	7.98084	117.89	7.97523	117.916	7.97924	117.92
40	Ala	8.08862	119.484	8.09416	119.585	8.0998	119.545
41	Glu	8.49952	121.01	8.50022	121.082	8.49733	121.056
42	Arg	7.98648	116.179	7.98769	116.155	7.98945	116.144
43	Val	8.61111	122.512	8.61262	122.517	8.61898	122.517
44	Gly	9.16731	116.801	9.16662	116.806	9.16731	116.801
45	Ala	8.48889	122.961	8.49347	122.973	8.49776	122.95
46	Gly	8.66818	105.858	8.65459	105.789	8.65619	105.69
47	Ala	7.46535	124.878	7.464	124.861	7.46929	124.885
48	Pro
49	Val	6.28358	119.057	6.26799	119.022	6.25787	119.023
50	Tyr	7.89343	120.651	7.89013	120.672	7.89315	120.635
51	Leu	8.26976	116.184	8.26874	116.194	8.26942	116.152
52	Ala	8.50644	121.405	8.49555	121.262	8.48607	121.371
53	Ala	7.81088	119.054	7.80331	119.035	7.80418	119.04
54	Val	7.91287	120.654	7.90596	120.65	7.90765	120.619
55	Leu	8.27113	118.802	8.25898	118.805	8.24998	118.806
56	Glu	8.08915	123.284	8.08731	123.317	8.08516	123.283
57	Tyr	7.86058	120.402	7.86145	120.318	7.86338	120.304
58	Leu	8.02429	117.836	8.02579	117.848	8.02442	117.787
59	Thr	7.7365	115.525	7.72659	115.509
60	Ala	8.40992	124.175	8.41927	124.254	8.41432	124.213
61	Glu	7.94817	119.649	7.95036	119.65	7.95036	119.65
62	Ile	7.89337	117.529	7.8812	117.515	7.86385	117.483
63	Leu	8.45767	117.504	8.46119	117.519	8.45344	117.542
64	Glu	8.90611	122.754	8.90022	122.752	8.9013	122.755
65	Leu	7.51178	119.408	7.49795	119.438	7.49167	119.405
66	Ala	9.32741	124.824	9.33496	124.835	9.33998	124.845
67	Gly	8.88712	106.426	8.89156	106.429	8.89766	106.438
68	Asn	7.70086	123.399	7.68835	123.406	7.68643	123.406
69	Ala	7.4721	123.683	7.47596	123.692	7.47552	123.739
70	Ala	7.73294	122.906	7.74143	122.903	7.748	122.89
71	Arg	7.56664	120.009	7.57146	120.014	7.57975	120.004
72	Asp	8.48278	123.07	8.48278	123.07	8.47611	123.064
73	Asn	7.36237	117.389	7.36784	117.396	7.37374	117.405
74	Lys	8.08523	116.021	8.08371	116.014	8.08525	116.016
75	Lys	8.16819	117.398	8.17275	117.479	8.17918	117.508
76	Thr
77	Arg	7.07874	119.509	7.09289	119.501	7.1052	119.514
78	Ile	8.47491	125.026	8.44938	124.925	8.43758	124.886
79	Ile	8.95715	125.28	8.94791	125.284	8.94459	125.283
80	Pro
81	Arg	8.37896	116.361	8.41312	116.396	8.42754	116.25
82	His	7.30497	118.246	7.32009	118.27	7.32969	118.271
83	Leu	7.099	117.571	7.11316	117.572	7.1205	117.567
84	Gln			8.14475	117.324	8.14071	117.39
85	Leu	8.11288	120.012	8.11309	119.901	8.11321	119.837
86	Ala	7.7534	120.319	7.75447	120.296	7.75488	120.285
87	Val
88	Arg	7.855	115.501	7.89172	115.43	7.90553	115.497
89	Asn	7.73338	113.816	7.70715	113.871	7.70662	113.782
90	Asp	7.29906	123.075	7.30369	123.052	7.3111	123.042
91	Glu	8.88448	126.768	8.87755	126.784	8.87595	126.762
92	Glu	8.09031	118.229	8.08896	118.18	8.09395	118.174
93	Leu	9.12671	121.405	9.14285	121.514	9.15155	121.523
94	Asn	9.07221	119.654	9.05267	119.632	9.03967	119.582
95	Lys
96	Leu
97	Leu	8.69962	117.147	8.67504	117.419	8.67568	117.524
98	Gly	8.02256	109.76	8.00345	109.484	7.99638	109.39
99	Arg	8.08975	118.802	8.07349	118.792	8.05445	118.903
100	Val	7.80785	120.157	7.80182	120.138	7.8058	119.974
101	Thr	8.19696	119.967	8.15714	119.534	8.15319	119.502
102	Ile	8.1629	124.433	8.14242	124.397	8.13278	124.394
103	Ala	8.20226	127.815	8.21505	127.879	8.21614	127.861
104	Gln	8.27869	120.091	8.28167	120.12	8.28951	120.152
105	Gly
106	Gly	8.21858	109.45	8.21892	109.493	8.2149	109.506
107	Val	7.94574	119.655	7.94102	119.651	7.94102	119.651
108	Leu	8.3196	127.782	8.31863	127.759	8.31986	127.727
109	Pro
110	Asn	8.43334	119.353	8.41951	119.356	8.42648	119.39
111	Ile	8.08662	121.994	8.08631	121.941	8.08949	121.907
112	Gln	8.38713	124.452	8.38974	124.357	8.39039	124.318
113	Ser			8.25623	117.864	8.23574	117.736
114	Val
115	Leu	8.16681	126.019	8.16117	125.911	8.15919	125.884
116	Leu	8.09759	125.357	8.09125	125.281	8.08949	125.219
117	Pro
118	Lys	8.35245	122.671	8.35557	122.672	8.35835	122.638
119	Lys
120	Thr	8.15634	116.468	8.15556	116.561
121	Glu	8.48082	124.648	8.47654	124.533	8.49429	124.502
122	Ser	8.21921	117.228	8.21237	117.317	8.22802	117.148
123	Ser
124	Lys
125	Ser
126	Ala
127	Lys	8.29045	121.404	8.28725	121.419	8.28215	121.417
128	Ser
129	Lys	7.93721	128.72	7.93915	128.749	7.93928	128.728

### Sheet: Npm2 A2glu1
ndH2A_H2B_CSPs
AA #	AA	Npm2 A2glu1 control 2H	Npm2 A2glu1 control 15N	Npm2 A2glu1 2H	Npm2 A2glu1 15N
1	Ser
2	Gly
3	Arg
4	Gly	8.51821	110.367
5	Lys	8.2728	121.278	8.26344	121.415
6	Gln	8.48746	122.148	8.48973	122.169
7	Gly
8	Gly
9	Lys
10	Thr
11	Arg
12	Ala	8.30384	126.094	8.30633	126.13
13	Lys	8.18169	120.946	8.18635	120.957
14	Ala	8.34733	125.851	8.3359	126.001
15	Lys	8.31158	121.092	8.32578	121.246
16	Thr	8.08991	115.45	8.09383	115.438
17	Arg
18	Ser
19	Ser
20	Arg
21	Ala
22	Gly	7.95863	107.982	7.95357	107.893
23	Leu	8.00691	122.102	8.00513	121.941
24	Gln	7.7475	122.511	7.75701	122.642
25	Phe
26	Pro
27	Val	8.19239	128.595	8.19736	128.442
28	Gly	8.75992	107.543	8.80364	107.623
29	Arg	7.26187	122.149	7.28078	122.193
30	Val	7.79234	120.095	7.77022	119.891
31	His	8.77709	120.605	8.76917	120.59
32	Arg	7.98508	119.24	8.01335	119.289
33	Leu	8.42533	120.078	8.4337	120.135
34	Leu	8.423	120.077	8.42336	120.129
35	Arg	8.12346	118.761	8.12343	118.782
36	Lys	8.7707	120.117	8.72688	120.017
37	Gly	7.52013	104.279	7.50866	104.317
38	Asn	7.8368	115.518	7.82648	115.599
39	Tyr	7.94523	117.631	7.94008	117.724
40	Ala	8.06314	119.274	8.06839	119.373
41	Glu	8.48455	120.921	8.48021	120.936
42	Arg	7.97101	116.025	7.97355	116.043
43	Val	8.59524	122.424	8.59791	122.35
44	Gly	9.14924	116.629	9.14782	116.618
45	Ala	8.48173	122.906	8.4943	122.958
46	Gly	8.66726	105.737	8.67552	105.588
47	Ala	7.46894	124.69	7.47681	124.513
48	Pro
49	Val	6.28777	118.833	6.27869	118.779
50	Tyr	7.88272	120.544	7.8787	120.511
51	Leu	8.25413	116.095	8.25106	116.049
52	Ala	8.4923	121.243	8.48366	121.22
53	Ala	7.81556	118.951	7.80389	118.935
54	Val	7.90846	120.51	7.89688	120.504
55	Leu	8.26	118.689	8.24442	118.659
56	Glu	8.08423	123.177	8.07451	123.168
57	Tyr	7.85963	120.27	7.85627	120.219
58	Leu	8.01855	117.746	8.01629	117.713
59	Thr	7.72823	115.386	7.71719	115.4
60	Ala	8.40455	124.025	8.40743	124.084
61	Glu	7.93799	119.44	7.94237	119.485
62	Ile	7.87343	117.428	7.85427	117.394
63	Leu	8.44933	117.4	8.4437	117.425
64	Glu	8.89603	122.649	8.89287	122.644
65	Leu	7.50329	119.312	7.48074	119.267
66	Ala	9.31081	124.628	9.32449	124.655
67	Gly	8.87672	106.297	8.87372	106.256
68	Asn	7.68226	123.202	7.67276	123.264
69	Ala	7.47233	123.548	7.47117	123.59
70	Ala	7.72608	122.758	7.73252	122.761
71	Arg	7.5579	119.85	7.56569	119.846
72	Asp	8.45596	122.926	8.45102	122.919
73	Asn	7.35753	117.261	7.36108	117.292
74	Lys	8.07434	115.91	8.0771	115.898
75	Lys	8.15887	117.347	8.15333	117.37
76	Thr
77	Arg	7.07992	119.302	7.09421	119.389
78	Ile	8.45159	124.787	8.42646	124.739
79	Ile	8.9591	125.192	8.95808	125.219
80	Pro
81	Arg			8.43013	116.079
82	His	7.30378	118.1	7.31318	118.121
83	Leu	7.09959	117.473	7.10609	117.482
84	Gln	8.11704	117.101	8.12974	117.2
85	Leu	8.10368	119.811	8.08463	119.72
86	Ala	7.74323	120.213	7.74496	120.162
87	Val
88	Arg	7.8368	115.407	7.86928	115.408
89	Asn	7.71269	113.733	7.69822	113.742
90	Asp	7.29156	122.913	7.29651	122.949
91	Glu	8.86371	126.652	8.86311	126.632
92	Glu	8.07403	118.063	8.0791	118.022
93	Leu	9.11636	121.291	9.11919	121.374
94	Asn	9.03671	119.483	9.03671	119.483
95	Lys
96	Leu
97	Leu	8.67394	117.123	8.66108	117.294
98	Gly	8.01192	109.529	7.9877	109.3
99	Arg	8.07145	118.649	8.06023	118.742
100	Val	7.79407	120.051	7.77244	119.854
101	Thr	8.15379	119.511	8.15218	119.248
102	Ile	8.13054	124.178	8.10755	124.165
103	Ala	8.17905	127.513	8.19277	127.733
104	Gln	8.24819	119.823	8.26379	119.963
105	Gly
106	Gly	8.19143	109.367	8.19143	109.336
107	Val	7.92095	119.511	7.9257	119.524
108	Leu	8.28749	127.482	8.29597	127.551
109	Pro
110	Asn	8.39598	119.264	8.39213	119.074
111	Ile	8.05973	121.762	8.06128	121.801
112	Gln	8.36741	124.118	8.36887	124.173
113	Ser			8.23412	117.687
114	Val	7.96926	121.787	7.97811	121.808
115	Leu	8.13612	125.706	8.13954	125.727
116	Leu	8.06049	125.073	8.06645	125.121
117	Pro
118	Lys	8.33189	122.463	8.3321	122.492
119	Lys
120	Thr	8.14344	116.297	8.15256	116.279
121	Glu	8.4658	124.261	8.46512	124.447
122	Ser			8.21132	116.954
123	Ser
124	Lys
125	Ser
126	Ala
127	Lys	8.27226	121.25	8.26594	121.309
128	Ser
129	Lys	7.91036	128.561	7.91628	128.55

### Sheet: Npm2 A2glu2
ndH2A_H2B_CSPs
AA #	AA	Npm2 A2glu2 control 2H	Npm2 A2glu2 control 15N	Npm2 A2glu2 2H	Npm2 A2glu2 15N
1	Ser
2	Gly
3	Arg
4	Gly	8.51821	110.367	8.51098	110.747
5	Lys	8.2728	121.278	8.26157	121.377
6	Gln	8.48746	122.148	8.48678	122.101
7	Gly			8.42396	110.909
8	Gly			8.26677	109.457
9	Lys
10	Thr
11	Arg
12	Ala	8.30384	126.094	8.31511	126.062
13	Lys	8.18169	120.946	8.19198	120.902
14	Ala	8.34733	125.851	8.34461	125.871
15	Lys	8.31158	121.092	8.32654	121.176
16	Thr	8.08991	115.45	8.10084	115.302
17	Arg
18	Ser
19	Ser
20	Arg
21	Ala
22	Gly	7.95863	107.982	7.95136	107.854
23	Leu	8.00691	122.102	8.00445	121.833
24	Gln	7.7475	122.511	7.75739	122.637
25	Phe
26	Pro
27	Val	8.19239	128.595	8.2006	128.422
28	Gly	8.75992	107.543	8.80689	107.619
29	Arg	7.26187	122.149	7.30671	122.267
30	Val	7.79234	120.095	7.77609	119.878
31	His	8.77709	120.605	8.7671	120.599
32	Arg	7.98508	119.24	8.03906	119.251
33	Leu	8.42533	120.078	8.44102	120.137
34	Leu	8.423	120.077	8.43181	120.12
35	Arg	8.12346	118.761	8.13078	118.79
36	Lys	8.7707	120.117	8.73461	120.014
37	Gly	7.52013	104.279	7.51641	104.288
38	Asn	7.8368	115.518	7.83299	115.614
39	Tyr	7.94523	117.631	7.94338	117.707
40	Ala	8.06314	119.274	8.07748	119.321
41	Glu	8.48455	120.921	8.48506	120.903
42	Arg	7.97101	116.025	7.97777	116.037
43	Val	8.59524	122.424	8.60521	122.354
44	Gly	9.14924	116.629	9.15385	116.6
45	Ala	8.48173	122.906	8.4944	122.892
46	Gly	8.66726	105.737	8.6645	105.526
47	Ala	7.46894	124.69	7.47858	124.615
48	Pro
49	Val	6.28777	118.833	6.27558	118.783
50	Tyr	7.88272	120.544	7.88693	120.466
51	Leu	8.25413	116.095	8.25698	116.04
52	Ala	8.4923	121.243	8.48474	121.227
53	Ala	7.81556	118.951	7.81556	118.951
54	Val	7.90846	120.51	7.89432	120.475
55	Leu	8.26	118.689	8.24503	118.684
56	Glu	8.08423	123.177	8.07746	123.155
57	Tyr	7.85963	120.27	7.86705	120.224
58	Leu	8.01855	117.746	8.02092	117.714
59	Thr	7.72823	115.386	7.72525	115.32
60	Ala	8.40455	124.025	8.40861	124.052
61	Glu	7.93799	119.44	7.94353	119.44
62	Ile	7.87343	117.428	7.8578	117.394
63	Leu	8.44933	117.4	8.45923	117.425
64	Glu	8.89603	122.649	8.89537	122.654
65	Leu	7.50329	119.312	7.4864	119.288
66	Ala	9.31081	124.628	9.32759	124.633
67	Gly	8.87672	106.297	8.8843	106.254
68	Asn	7.68226	123.202	7.67986	123.239
69	Ala	7.47233	123.548	7.48374	123.572
70	Ala	7.72608	122.758	7.7366	122.732
71	Arg	7.5579	119.85	7.57576	119.868
72	Asp	8.45596	122.926	8.45558	122.927
73	Asn	7.35753	117.261	7.37289	117.259
74	Lys	8.07434	115.91	8.08175	115.897
75	Lys	8.15887	117.347	8.16296	117.372
76	Thr
77	Arg	7.07992	119.302	7.1048	119.385
78	Ile	8.45159	124.787	8.43039	124.727
79	Ile	8.9591	125.192	8.96284	125.202
80	Pro
81	Arg			8.4125	116.117
82	His	7.30378	118.1	7.32217	118.119
83	Leu	7.09959	117.473	7.11567	117.481
84	Gln	8.11704	117.101	8.13057	117.199
85	Leu	8.10368	119.811	8.09321	119.703
86	Ala	7.74323	120.213	7.75063	120.207
87	Val
88	Arg	7.8368	115.407	7.8697	115.369
89	Asn	7.71269	113.733	7.70677	113.707
90	Asp	7.29156	122.913	7.3042	122.873
91	Glu	8.86371	126.652	8.86434	126.618
92	Glu	8.07403	118.063	8.08461	118.026
93	Leu	9.11636	121.291	9.13119	121.357
94	Asn	9.03671	119.483	9.02773	119.401
95	Lys
96	Leu
97	Leu	8.67394	117.123	8.67298	117.258
98	Gly	8.01192	109.529	8.00595	109.357
99	Arg	8.07145	118.649	8.06436	118.707
100	Val	7.79407	120.051	7.77579	119.866
101	Thr	8.15379	119.511	8.16562	119.39
102	Ile	8.13054	124.178	8.11103	124.139
103	Ala	8.17905	127.513	8.19795	127.621
104	Gln	8.24819	119.823	8.26196	119.963
105	Gly
106	Gly	8.19143	109.367	8.19957	109.323
107	Val	7.92095	119.511	7.92722	119.501
108	Leu	8.28749	127.482	8.29617	127.482
109	Pro
110	Asn	8.39598	119.264	8.39425	119.028
111	Ile	8.05973	121.762	8.06512	121.736
112	Gln	8.36741	124.118	8.37326	124.075
113	Ser			8.23461	117.654
114	Val	7.96926	121.787	7.98327	121.755
115	Leu	8.13612	125.706	8.14172	125.647
116	Leu	8.06049	125.073	8.06512	125.052
117	Pro
118	Lys	8.33189	122.463	8.33733	122.478
119	Lys
120	Thr	8.14344	116.297	8.15488	116.188
121	Glu	8.4658	124.261	8.46209	124.39
122	Ser			8.21541	116.823
123	Ser
124	Lys
125	Ser
126	Ala
127	Lys	8.27226	121.25	8.25946	121.329
128	Ser
129	Lys	7.91036	128.561	7.9193	128.547

### Sheet: Npm2 A2glu4
ndH2A_H2B_CSPs
AA #	AA	Npm2 A2glu4 control 2H	Npm2 A2glu4 control 15N	Npm2 A2glu4 2H	Npm2 A2glu4 15N
1	Ser
2	Gly
3	Arg
4	Gly	8.51821	110.367	8.50698	110.62
5	Lys	8.2728	121.278	8.2621	121.723
6	Gln	8.48746	122.148	8.49116	122.113
7	Gly			8.40537	110.892
8	Gly			8.2803	109.525
9	Lys
10	Thr
11	Arg
12	Ala	8.30384	126.094	8.31346	126.072
13	Lys	8.18169	120.946	8.19184	120.843
14	Ala	8.34733	125.851	8.3139	125.983
15	Lys	8.31158	121.092	8.33568	121.272
16	Thr	8.08991	115.45	8.13974	115.136
17	Arg
18	Ser
19	Ser
20	Arg
21	Ala
22	Gly	7.95863	107.982	7.92258	107.615
23	Leu	8.00691	122.102	7.99201	121.855
24	Gln	7.7475	122.511	7.75864	122.634
25	Phe
26	Pro
27	Val	8.19239	128.595	8.20843	128.359
28	Gly	8.75992	107.543	8.83826	108.01
29	Arg	7.26187	122.149
30	Val	7.79234	120.095
31	His	8.77709	120.605	8.74272	120.675
32	Arg	7.98508	119.24
33	Leu	8.42533	120.078	8.46246	120.242
34	Leu	8.423	120.077	8.46246	120.252
35	Arg	8.12346	118.761	8.14777	118.754
36	Lys	8.7707	120.117	8.73434	119.961
37	Gly	7.52013	104.279	7.50624	104.243
38	Asn	7.8368	115.518	7.82532	115.622
39	Tyr	7.94523	117.631	7.94133	117.776
40	Ala	8.06314	119.274	8.02353	118.797
41	Glu	8.48455	120.921	8.47196	120.932
42	Arg	7.97101	116.025	7.97544	115.986
43	Val	8.59524	122.424	8.61779	122.376
44	Gly	9.14924	116.629	9.14764	116.586
45	Ala	8.48173	122.906	8.49745	122.906
46	Gly	8.66726	105.737	8.64413	105.394
47	Ala	7.46894	124.69	7.47176	124.641
48	Pro
49	Val	6.28777	118.833	6.23577	118.837
50	Tyr	7.88272	120.544	7.87338	120.358
51	Leu	8.25413	116.095	8.25828	116.063
52	Ala	8.4923	121.243	8.46529	121.284
53	Ala	7.81556	118.951	7.79957	118.866
54	Val	7.90846	120.51	7.88062	120.4
55	Leu	8.26	118.689	8.25098	118.536
56	Glu	8.08423	123.177	8.07661	123.175
57	Tyr	7.85963	120.27	7.8698	120.161
58	Leu	8.01855	117.746	8.02027	117.715
59	Thr	7.72823	115.386	7.69856	115.386
60	Ala	8.40455	124.025	8.41682	124.147
61	Glu	7.93799	119.44	7.96544	119.606
62	Ile	7.87343	117.428	7.85395	117.479
63	Leu	8.44933	117.4	8.47225	117.453
64	Glu	8.89603	122.649	8.89108	122.76
65	Leu	7.50329	119.312	7.47937	119.277
66	Ala	9.31081	124.628	9.35581	124.635
67	Gly	8.87672	106.297	8.87969	106.247
68	Asn	7.68226	123.202	7.67578	123.328
69	Ala	7.47233	123.548	7.48769	123.668
70	Ala	7.72608	122.758	7.73917	122.842
71	Arg	7.5579	119.85	7.59019	119.887
72	Asp	8.45596	122.926	8.44733	122.894
73	Asn	7.35753	117.261	7.37987	117.307
74	Lys	8.07434	115.91	8.08595	115.893
75	Lys	8.15887	117.347	8.16314	117.427
76	Thr
77	Arg	7.07992	119.302	7.1195	119.498
78	Ile	8.45159	124.787	8.41307	124.71
79	Ile	8.9591	125.192	8.95488	125.175
80	Pro
81	Arg			8.43384	115.91
82	His	7.30378	118.1	7.33948	118.093
83	Leu	7.09959	117.473	7.12957	117.518
84	Gln	8.11704	117.101	8.11823	117.188
85	Leu	8.10368	119.811	8.10528	119.476
86	Ala	7.74323	120.213	7.75493	120.226
87	Val
88	Arg	7.8368	115.407	7.87651	115.284
89	Asn	7.71269	113.733	7.69145	113.837
90	Asp	7.29156	122.913	7.31395	122.893
91	Glu	8.86371	126.652	8.84957	126.62
92	Glu	8.07403	118.063	8.09225	118.087
93	Leu	9.11636	121.291	9.15533	121.594
94	Asn	9.03671	119.483	9.00077	119.384
95	Lys
96	Leu
97	Leu	8.67394	117.123	8.66807	117.363
98	Gly	8.01192	109.529	7.97083	109.149
99	Arg	8.07145	118.649	8.08578	118.846
100	Val	7.79407	120.051
101	Thr	8.15379	119.511	8.15789	119.598
102	Ile	8.13054	124.178	8.08633	124.046
103	Ala	8.17905	127.513	8.20667	127.713
104	Gln	8.24819	119.823	8.26635	119.953
105	Gly			8.34862	110.394
106	Gly	8.19143	109.367	8.20114	109.337
107	Val	7.92095	119.511	7.9251	119.52
108	Leu	8.28749	127.482	8.30027	127.55
109	Pro
110	Asn	8.39598	119.264	8.40102	119.058
111	Ile	8.05973	121.762	8.06496	121.75
112	Gln	8.36741	124.118	8.37457	124.118
113	Ser			8.23763	117.614
114	Val	7.96926	121.787
115	Leu	8.13612	125.706	8.13769	125.615
116	Leu	8.06049	125.073	8.06651	125.027
117	Pro
118	Lys	8.33189	122.463	8.33781	122.486
119	Lys
120	Thr	8.14344	116.297	8.15989	116.424
121	Glu	8.4658	124.261	8.46487	124.261
122	Ser			8.20075	117.022
123	Ser
124	Lys
125	Ser
126	Ala
127	Lys	8.27226	121.25	8.25959	121.622
128	Ser
129	Lys	7.91036	128.561	7.92225	128.596

### Sheet: Nap1 A3
ndH2A_H2B_CSPs
AA #	AA	Nap1 A3 control 2H	Nap1 A3 control 15N	Nap1 A3 2H	Nap1 A3 15N
1	Ser
2	Gly
3	Arg
4	Gly			8.49943	110.757
5	Lys	8.27788	121.34	8.2483	121.712
6	Gln	8.48413	122.19	8.48423	122.088
7	Gly			8.41208	110.964
8	Gly			8.2733	109.53
9	Lys
10	Thr
11	Arg
12	Ala	8.30745	126.15	8.30898	126.112
13	Lys	8.18486	120.975	8.18485	120.968
14	Ala	8.34845	125.956
15	Lys	8.32108	121.259	8.32948	121.4
16	Thr			8.1084	115.524
17	Arg
18	Ser
19	Ser
20	Arg
21	Ala
22	Gly	7.96274	108.063	7.94636	107.888
23	Leu	8.01203	122.104	8.00182	121.885
24	Gln	7.75145	122.708	7.7584	122.599
25	Phe
26	Pro
27	Val	8.19875	128.647	8.18719	128.487
28	Gly	8.76446	107.604
29	Arg	7.25955	122.2
30	Val	7.79062	120.245	7.80337	120.229
31	His	8.78913	120.659	8.77307	120.7
32	Arg	7.98819	119.259
33	Leu	8.43094	120.1	8.4357	120.252
34	Leu	8.42812	120.109	8.43319	120.252
35	Arg	8.12933	118.796	8.12818	118.895
36	Lys	8.76137	120.105
37	Gly	7.52279	104.397	7.51347	104.329
38	Asn	7.84486	115.511	7.82248	115.481
39	Tyr	7.95826	117.771	7.95104	117.757
40	Ala	8.06893	119.341
41	Glu	8.48835	120.983	8.46874	120.989
42	Arg	7.97559	116.072	7.97386	116.083
43	Val	8.59356	122.407	8.61036	122.48
44	Gly	9.15755	116.687	9.15631	116.676
45	Ala	8.47073	122.991	8.4827	122.848
46	Gly	8.65781	105.858
47	Ala	7.46583	124.774
48	Pro
49	Val	6.29118	118.912
50	Tyr	7.89134	120.587	7.8771	120.615
51	Leu	8.2572	116.124
52	Ala	8.49754	121.353	8.48135	121.331
53	Ala	7.81685	119.041	7.80071	118.965
54	Val	7.90855	120.57	7.8953	120.416
55	Leu	8.26727	118.75	8.23842	118.615
56	Glu	8.09218	123.231
57	Tyr	7.86361	120.346	7.85837	120.353
58	Leu	8.02367	117.762
59	Thr	7.74063	115.477
60	Ala	8.40962	124.124
61	Glu
62	Ile	7.87576	117.452
63	Leu	8.44791	117.462	8.44954	117.437
64	Glu	8.90041	122.682	8.90597	122.766
65	Leu	7.51089	119.351
66	Ala	9.31371	124.741
67	Gly	8.87944	106.342
68	Asn	7.69332	123.258
69	Ala	7.47055	123.605	7.4827	123.653
70	Ala	7.72445	122.814
71	Arg	7.56173	119.915	7.5637	119.967
72	Asp	8.46818	122.993	8.45855	122.889
73	Asn	7.36103	117.308
74	Lys	8.08014	115.954	8.08704	115.741
75	Lys	8.16494	117.378	8.17292	117.27
76	Thr
77	Arg	7.07915	119.414
78	Ile	8.46254	124.832
79	Ile	8.9632	125.255	8.94419	125.079
80	Pro
81	Arg
82	His	7.30527	118.151
83	Leu	7.09816	117.496
84	Gln	8.1356	117.162	8.14787	117.145
85	Leu	8.10867	119.895
86	Ala	7.74457	120.247	7.76171	120.239
87	Val
88	Arg	7.84528	115.44
89	Asn	7.72236	113.786	7.71032	113.946
90	Asp	7.29467	122.979	7.29599	122.945
91	Glu	8.87206	126.708	8.86796	126.703
92	Glu	8.07483	118.086	8.07394	118.043
93	Leu	9.11448	121.3	9.1281	121.348
94	Asn	9.05588	119.556	9.0387	119.586
95	Lys
96	Leu
97	Leu	8.68044	117.152
98	Gly	8.01729	109.607	8.00044	109.465
99	Arg	8.07453	118.662	8.07288	118.771
100	Val	7.79163	120.222	7.80352	120.163
101	Thr	8.17455	119.72
102	Ile	8.13953	124.301	8.12248	124.197
103	Ala	8.18388	127.679	8.20099	127.681
104	Gln	8.26571	120.05	8.26288	120.006
105	Gly			8.34684	110.396
106	Gly	8.19514	109.38	8.1998	109.349
107	Val	7.93102	119.571	7.92836	119.54
108	Leu	8.29685	127.662	8.29607	127.573
109	Pro
110	Asn	8.40018	119.318	8.4085	119.246
111	Ile	8.06491	121.851	8.07043	121.779
112	Gln	8.37145	124.226	8.37204	124.228
113	Ser			8.22858	117.781
114	Val
115	Leu	8.1474	125.872	8.14304	125.695
116	Leu	8.07296	125.217	8.06018	125.081
117	Pro
118	Lys	8.33443	122.56	8.34092	122.574
119	Lys
120	Thr	8.1405	116.503	8.14088	116.419
121	Glu	8.46491	124.256	8.46511	124.463
122	Ser			8.20001	117.028
123	Ser
124	Lys
125	Ser
126	Ala
127	Lys	8.27771	121.277	8.25569	121.458
128	Ser
129	Lys	7.91839	128.616	7.91806	128.618

### Sheet: Nap1 A3glu
ndH2A_H2B_CSPs
AA #	AA	Nap1 A3glu control 2H	Nap1 A3glu control 15N	Nap1 A3glu 2H	Nap1 A3glu 15N
1	Ser
2	Gly
3	Arg
4	Gly	8.52237	110.742
5	Lys	8.27119	121.455	8.25194	121.49
6	Gln	8.49313	122.227	8.48244	121.959
7	Gly			8.42986	110.802
8	Gly	8.27067	109.604	8.24318	109.248
9	Lys
10	Thr
11	Arg
12	Ala	8.31359	126.263	8.30852	126.004
13	Lys	8.1908	121.044	8.18503	120.885
14	Ala	8.34097	125.963
15	Lys	8.32725	121.379	8.32677	121.279
16	Thr	8.10185	115.719	8.13009	115.071
17	Arg
18	Ser
19	Ser
20	Arg
21	Ala
22	Gly	7.97183	108.115	7.90183	107.532
23	Leu	8.01259	122.141	7.98541	121.789
24	Gln	7.75578	122.807	7.75351	122.54
25	Phe
26	Pro
27	Val	8.2058	128.705	8.16635	128.337
28	Gly	8.77339	107.696	8.89249	107.776
29	Arg	7.26848	122.259
30	Val	7.79337	120.172
31	His	8.7788	120.725	8.75179	120.748
32	Arg	7.99071	119.381
33	Leu	8.43188	120.219	8.4212	120.287
34	Leu	8.43188	120.176	8.44987	120.368
35	Arg	8.13252	118.886	8.13565	118.81
36	Lys	8.75963	120.146	8.72854	120.075
37	Gly	7.51807	104.412	7.50694	104.254
38	Asn	7.83916	115.631	7.81464	115.508
39	Tyr	7.95682	117.851	7.93056	117.793
40	Ala	8.07806	119.438	8.0883	119.534
41	Glu	8.48227	121.026	8.46399	120.936
42	Arg	7.97541	116.142	7.97101	116.025
43	Val	8.6024	122.509	8.64534	122.409
44	Gly	9.15662	116.781	9.13031	116.571
45	Ala	8.48751	123.016	8.51356	122.926
46	Gly	8.66676	105.784	8.65412	105.103
47	Ala	7.46806	124.813	7.46619	124.487
48	Pro
49	Val	6.2829	118.949	6.23433	118.91
50	Tyr	7.88804	120.661	7.87666	120.318
51	Leu	8.25836	116.218	8.26762	115.997
52	Ala	8.49638	121.329	8.46273	121.011
53	Ala	7.81012	119.065	7.79262	118.89
54	Val	7.89864	120.647	7.89157	120.389
55	Leu	8.26015	118.786	8.22938	118.586
56	Glu	8.09709	123.327	8.042	123.259
57	Tyr	7.86084	120.371	7.8547	120.23
58	Leu	8.02405	117.84	8.02082	117.844
59	Thr	7.74036	115.585	7.6872	115.227
60	Ala	8.39492	124.219
61	Glu	7.95028	119.615
62	Ile	7.8853	117.569	7.88466	117.707
63	Leu	8.45068	117.522	8.46515	117.364
64	Glu	8.89144	122.789	8.87007	122.758
65	Leu	7.50542	119.425	7.42591	119.2
66	Ala	9.32304	124.78	9.31359	124.408
67	Gly	8.87136	106.397	8.89152	106.257
68	Asn	7.68144	123.356	7.65797	123.449
69	Ala	7.47307	123.689	7.49385	123.765
70	Ala	7.72676	122.864	7.73709	122.761
71	Arg	7.56424	120.005	7.5546	119.767
72	Asp	8.46343	123.065	8.41455	122.849
73	Asn	7.36136	117.388	7.39123	117.273
74	Lys	8.07926	115.998	8.06018	115.768
75	Lys	8.16172	117.473	8.15805	117.294
76	Thr
77	Arg	7.08137	119.446
78	Ile	8.46099	124.868	8.45724	124.315
79	Ile	8.96133	125.309	8.93424	124.953
80	Pro
81	Arg	8.37106	116.241	8.42815	115.939
82	His	7.31098	118.234	7.30975	118.164
83	Leu	7.10034	117.585	7.1462	117.53
84	Gln	8.12836	117.251
85	Leu	8.11027	119.949	8.09189	119.473
86	Ala	7.74774	120.343	7.77777	120.321
87	Val
88	Arg	7.84392	115.52	7.8126	115.396
89	Asn	7.71858	113.877	7.71294	113.793
90	Asp	7.2957	123.021	7.29505	122.955
91	Glu	8.86524	126.755	8.84201	126.634
92	Glu	8.08044	118.238	8.06575	118.049
93	Leu	9.13062	121.479	9.16304	121.425
94	Asn	9.04535	119.594	8.99772	119.528
95	Lys
96	Leu
97	Leu	8.68427	117.283	8.64548	117.205
98	Gly	8.01273	109.612	7.98354	109.314
99	Arg	8.07502	118.771	8.06917	118.866
100	Val	7.79337	120.253
101	Thr	8.15321	119.605	8.16615	119.334
102	Ile	8.13901	124.292	8.11286	124.086
103	Ala	8.19029	127.804	8.21095	127.607
104	Gln	8.26974	120.031	8.25576	119.945
105	Gly			8.34717	110.307
106	Gly	8.19753	109.457	8.1995	109.269
107	Val	7.92711	119.652	7.91944	119.449
108	Leu	8.29742	127.644	8.2865	127.381
109	Pro
110	Asn	8.41045	119.322	8.39826	119.132
111	Ile	8.06861	121.893	8.06584	121.675
112	Gln	8.3716	124.277	8.36109	124.048
113	Ser			8.22457	117.54
114	Val	7.97917	121.906	7.99826	120.978
115	Leu	8.14526	125.877	8.12922	125.406
116	Leu	8.07229	125.242	8.03792	124.872
117	Pro
118	Lys	8.33933	122.622	8.34396	122.5
119	Lys
120	Thr	8.15007	116.559	8.14768	116.313
121	Glu	8.46458	124.396
122	Ser	8.20369	117.105	8.19088	117.111
123	Ser
124	Lys
125	Ser
126	Ala
127	Lys	8.27119	121.372	8.25204	121.348
128	Ser
129	Lys	7.92058	128.713	7.91225	128.567
