## Supplementary Table 3 for "Glutamylation of Npm2 and Nap1 acidic disordered regions increases DNA charge mimicry to enhance chaperone efficiency"

### Sheet: Npm2 A2
H2A_ndH2B_intensities
AA #	AA	Npm2 A2 control	Npm2 A2 (1:1)	Npm2 A2 (2:1)
1	Pro
2	Glu	104208	96945.2	100556
3	Pro
4	Ala	92407.7	83542.1	81657.9
5	Lys	38053.1	31537.1	29144.7
6	Ser
7	Ala	40806.6	34009.2	32213.6
8	Pro
9	Ala	140625	132363	137353
10	Pro
11	Lys
12	Lys
13	Gly
14	Ser
15	Lys
16	Lys
17	Ala	28304.3	26985.5	29743.5
18	Val	134391	117566	114711
19	Thr
20	Lys	38636.6	30726.2	30362.1
21	The
22	Gln
23	Lys
24	Lys
25	Asp
26	Gly	7795.5	7670.99
27	Lys
28	Lys
29	Arg
30	Arg
31	Lys
32	Thr
33	Arg
34	Lys
35	Glu	48959.6	43632.3	41794.6
36	Ser
37	Tyr
38	Ala
39	Ile	11729.8	334.606
40	Tyr
41	Val	46312	38146.7	23010.1
42	Tyr	44494.7	55020.3	47943.5
43	Lys	23016.3	10252.5	26641
44	Val	32996.8	25440.2	20362.2
45	Leu	40183.3	24029.3	22741
46	Lys	28634.5	29727.4	22422.2
47	Gln	40788	30604.6	25164.1
48	Val	24668.8	18465.7	17331.4
49	His	42919.4	34693.3	33331.4
50	Pro
51	Asp	36031.6	26489.3	22753.4
52	Thr	47577.1	35372.2	29240
53	Gly	42348.9	27973.9	21144.1
54	Ile	73126.3	48516.6	39686.9
55	Ser	32658	18010	14263
56	Ser
57	Lys
58	Ala	20017.6	16447.4	11330.4
59	Met	29629.4	23122.7	21228.1
60	Ser	27758.9	20914.8	18054.4
61	Ile	33305	24692.7	16718.6
62	Met	53816.5	31522.5	18721.8
63	Asn	27198.8	18621.9	15241
64	Ser	23622.6	34967.6	27168.5
65	Phe
66	Val	52568.5	53538.7	37796
67	Asn	23105.2
68	Asp	39770.9	36791.8	33682.6
69	Val	29892.6	12955.6	16730.7
70	Phe	27199.6	24299.8	19756
71	Glu	38813	29701	25163.9
72	Arg
73	Ile	34614.6	22680.6	23157.1
74	Ala	58547	41438.1	36063.2
75	Gly	21584.5	34339.3	28552.2
76	Glu	43626	38409.2	30390.1
77	Ala	36277.8	24801.3	25252.5
78	Ser	21379.7	16660.2	12408.4
79	Arg	38528	29103.6	24996.5
80	Leu	44536.8	32403.2	29301
81	Ala	51687.8	50061.8	43977.6
82	His	33590.3	31887.3	24072.3
83	Tyr	15507.2	10335.1	8872.14
84	Asn	27458.7	21898	17773.5
85	Lys
86	Arg
87	Ser
88	Thr	31697.5	24414.5	21763.8
89	Ile	46532.8	32649.9	30418.2
90	Thr	26714.7	20624.2	17610.3
91	Ser
92	Arg	30595	21958.3	17953.3
93	Glu	21414.9	19873.7	14443
94	Ile	29329.8	20130.6	20616.7
95	Gln	44367.5	30285.9	24026.4
96	Thr	39648.5	35618.3	32126
97	Ala	37003.3	28925.7	26932.4
98	Val	41866.4	30388.6	22012.7
99	Arg	38960.7	28985.4	25289
100	Leu	42431.8	31295.9	24167.2
101	Leu	31422.9	20792.3	19951.4
102	Leu
103	Pro
104	Gly	44177.9	61298	51053.4
105	Glu	44043.8	31719	26253.8
106	Leu
107	Ala	24669.6	19199	16076.2
108	Lys	37786.8	26880.9	23574.1
109	His	18142.8	32211.3	26698.9
110	Ala	34385.7	19912.4	17849.8
111	Val	37296.9	26965.1	25981.1
112	Ser	37069.5	41742.7	12785.2
113	Glu	40430.2	26861.8	23651.6
114	Gly	41046.4	32512.4	27103
115	Thr	30869.8	17040.8	13358.9
116	Lys	33372.2	23770.2	18776.4
117	Ala	42947	31649.3	27825.1
118	Val	36120.3	24549.1	22302.6
119	Thr	37036.3	7330.72	8320.94
120	Lys	29189.2	14359.7	13528.5
121	Tyr	32527.8	20485.8	9893
122	Thr	34838.4	23134.4	13888.5
123	Ser	21318.3	17671.7	17899.7
124	Ala	29717.7	21727	17319.1
125	Lys	256189	221258	229965

### Sheet: Npm2 A2glu1
H2A_ndH2B_intensities
AA #	AA	Npm2 A2glu1 control	Npm2 A2glu1
1	Pro
2	Glu	60421.7	76875.3
3	Pro
4	Ala	43359.3	53499.1
5	Lys	20380.4	22951.7
6	Ser
7	Ala	17154.4	19773.1
8	Pro
9	Ala	76185.2	89197.5
10	Pro
11	Lys
12	Lys
13	Gly
14	Ser
15	Lys
16	Lys
17	Ala	12142.3	14370.3
18	Val	72399	92635.9
19	Thr
20	Lys	9970.47	35611.7
21	The
22	Gln
23	Lys
24	Lys
25	Asp
26	Gly	8721.17	7540.52
27	Lys
28	Lys
29	Arg
30	Arg
31	Lys
32	Thr
33	Arg
34	Lys
35	Glu	34913.7
36	Ser
37	Tyr
38	Ala
39	Ile	11537.9	9038.56
40	Tyr
41	Val	20226.8
42	Tyr	52044.3	22218.9
43	Lys	43194.7	36633.8
44	Val	38879.2	34598.2
45	Leu	27927.4	20917.1
46	Lys	25701.8	32527.9
47	Gln	39424.9	28456.9
48	Val	21062	23571.6
49	His	38426.9	39412.1
50	Pro
51	Asp	34637.6	35538.3
52	Thr	48124.3	47163.4
53	Gly	44886.3	35957.1
54	Ile	56700.8	49612.6
55	Ser	38975.3	37403
56	Ser
57	Lys
58	Ala	24009.9	16527.7
59	Met	30756.1	27522.2
60	Ser	23584.1	39617.3
61	Ile	24367.5	22014.9
62	Met	22752.8	42967.2
63	Asn	18730.7	20047.1
64	Ser	37169.6	39505.8
65	Phe
66	Val	47108.6	64750.5
67	Asn	13984.7	8621.84
68	Asp	54297	61416.4
69	Val	52044.3	12686.9
70	Phe	29573.2	25666.2
71	Glu	17698.5	36423.8
72	Arg
73	Ile	30535.5	23624.5
74	Ala	45066.1	54715.3
75	Gly	41515	37262.3
76	Glu	32856	34389.1
77	Ala	31145.2	26686
78	Ser	34176.1	30887.4
79	Arg	30595.7	34927.7
80	Leu	7637.08	36887.1
81	Ala	19961.1	24076.9
82	His	41728.6	21870.7
83	Tyr	21345	19354.9
84	Asn	36185.7	36146.9
85	Lys
86	Arg
87	Ser
88	Thr	40024.8	31139.2
89	Ile	46189.8	43488.1
90	Thr	32641.4	28076.2
91	Ser
92	Arg	31882.4	26075.8
93	Glu	29720.4	29998.3
94	Ile	31455.3	23381.8
95	Gln	43869.4	35427.6
96	Thr	47578.6	48850.3
97	Ala	41510.5	36448.8
98	Val	38445	40887.7
99	Arg	26112.2	29745.3
100	Leu	35302	31270.2
101	Leu	22823.7	20850.5
102	Leu
103	Pro
104	Gly	49740	48967.8
105	Glu	37980.4	37404.9
106	Leu
107	Ala	16477.3	15160.4
108	Lys	29092.5	26489.5
109	His	27525.9	20690.5
110	Ala	29779.6	12220
111	Val	34917	34137.6
112	Ser	43697.8	19085.7
113	Glu	40420.2	43753.5
114	Gly	47148.2	41582.6
115	Thr	14065.8	26311.3
116	Lys	32267.7	29939.5
117	Ala	41351.5	37891.1
118	Val	43497.6	40485.4
119	Thr	12120.1	17163.9
120	Lys	30845.6	18437.8
121	Tyr	37413.1	25004.2
122	Thr	34404.9	23674.7
123	Ser	13016.4	14956.9
124	Ala	17464.4	22577.1
125	Lys	185156	189098

### Sheet: Npm2 A2glu2
H2A_ndH2B_intensities
AA #	AA	Npm2 A2glu2 control	Npm2 A2glu2
1	Pro
2	Glu	60421.7	69277
3	Pro
4	Ala	43359.3	52959.1
5	Lys	20380.4	23196.7
6	Ser
7	Ala	17154.4	20607.8
8	Pro
9	Ala	76185.2	81324.1
10	Pro
11	Lys
12	Lys
13	Gly
14	Ser
15	Lys
16	Lys
17	Ala	12142.3	14657.1
18	Val	72399	80919.7
19	Thr
20	Lys	9970.47	40147.9
21	The
22	Gln
23	Lys
24	Lys
25	Asp
26	Gly	8721.17	9266.01
27	Lys
28	Lys
29	Arg
30	Arg
31	Lys
32	Thr
33	Arg
34	Lys
35	Glu	34913.7
36	Ser
37	Tyr
38	Ala
39	Ile	11537.9	10826.6
40	Tyr
41	Val	20226.8	34654.8
42	Tyr	52044.3	21474.2
43	Lys	43194.7	34996.2
44	Val	38879.2	24271.8
45	Leu	27927.4	19310.5
46	Lys	25701.8	30737.5
47	Gln	39424.9	30601.8
48	Val	21062	19279.4
49	His	38426.9	35294.6
50	Pro
51	Asp	34637.6	29549.6
52	Thr	48124.3	35828.9
53	Gly	44886.3	27454.8
54	Ile	56700.8	10478.5
55	Ser	38975.3	25389.3
56	Ser
57	Lys
58	Ala	24009.9	8887.2
59	Met	30756.1	20838.4
60	Ser	23584.1
61	Ile	24367.5	12210.5
62	Met	22752.8	29251.2
63	Asn	18730.7	11018.8
64	Ser	37169.6	30530.5
65	Phe
66	Val	47108.6	59261
67	Asn	13984.7	8931.2
68	Asp	54297	47275.3
69	Val	52044.3	7800.8
70	Phe	29573.2	20875.1
71	Glu	17698.5	21376.1
72	Arg
73	Ile	30535.5	20735
74	Ala	45066.1	35094
75	Gly	41515	34741.1
76	Glu	32856	30973.3
77	Ala	31145.2	24381.8
78	Ser	34176.1	25025.9
79	Arg	30595.7	26592.4
80	Leu	7637.08	29340.8
81	Ala	19961.1	26266.5
82	His	41728.6	17606.6
83	Tyr	21345	15330
84	Asn	36185.7	30497.4
85	Lys
86	Arg
87	Ser
88	Thr	40024.8	26334
89	Ile	46189.8	35732.5
90	Thr	32641.4	22781.8
91	Ser
92	Arg	31882.4	31501
93	Glu	29720.4	23660.8
94	Ile	31455.3	17206.6
95	Gln	43869.4	24160.3
96	Thr	47578.6	42552.3
97	Ala	41510.5	33310.5
98	Val	38445	32774
99	Arg	26112.2	24866.3
100	Leu	35302	27562.9
101	Leu	22823.7	19472.4
102	Leu
103	Pro
104	Gly	49740	41709.4
105	Glu	37980.4	26855.4
106	Leu
107	Ala	16477.3	2362.24
108	Lys	29092.5	24720.4
109	His	27525.9	30762.1
110	Ala	29779.6	10159.1
111	Val	34917	28345.7
112	Ser	43697.8	7370.39
113	Glu	40420.2	36254.2
114	Gly	47148.2	32184.5
115	Thr	14065.8	17162.9
116	Lys	32267.7	25489.3
117	Ala	41351.5	29617.2
118	Val	43497.6	39695.3
119	Thr	12120.1	14769.8
120	Lys	30845.6	11928.3
121	Tyr	37413.1	2912.98
122	Thr	34404.9	14898.3
123	Ser	13016.4	3442.64
124	Ala	17464.4	13899.5
125	Lys	185156	163497

### Sheet: Npm2 A2glu4
H2A_ndH2B_intensities
AA #	AA	Npm2 A2glu4 control	Npm2 A2glu4
1	Pro
2	Glu	60421.7	117211
3	Pro
4	Ala	43359.3	92665.7
5	Lys	20380.4	43850.1
6	Ser
7	Ala	17154.4	32476.2
8	Pro
9	Ala	76185.2	135204
10	Pro
11	Lys
12	Lys
13	Gly
14	Ser
15	Lys
16	Lys
17	Ala	12142.3	22632.2
18	Val	72399	128702
19	Thr
20	Lys	9970.47	52056.7
21	The
22	Gln
23	Lys
24	Lys
25	Asp
26	Gly	8721.17	9483.06
27	Lys
28	Lys
29	Arg
30	Arg
31	Lys
32	Thr
33	Arg
34	Lys
35	Glu	34913.7	46752.8
36	Ser
37	Tyr
38	Ala
39	Ile	11537.9	10814
40	Tyr
41	Val	20226.8	70960.1
42	Tyr	52044.3	68914.8
43	Lys	43194.7	57810.8
44	Val	38879.2	47790.5
45	Leu	27927.4	32179.1
46	Lys	25701.8	40264.7
47	Gln	39424.9	50400.6
48	Val	21062	34340.9
49	His	38426.9	58080.8
50	Pro
51	Asp	34637.6	50844.6
52	Thr	48124.3	74572.9
53	Gly	44886.3	59463.8
54	Ile	56700.8	79119.6
55	Ser	38975.3	52336
56	Ser
57	Lys
58	Ala	24009.9	29994.6
59	Met	30756.1	39421.5
60	Ser	23584.1	32854.1
61	Ile	24367.5	30245.2
62	Met	22752.8	48182.7
63	Asn	18730.7	29448.8
64	Ser	37169.6	65524.5
65	Phe
66	Val	47108.6	68914.8
67	Asn	13984.7	34216.5
68	Asp	54297	86022.4
69	Val	52044.3	6202.1
70	Phe	29573.2	38823.5
71	Glu	17698.5	59170.5
72	Arg
73	Ile	30535.5	39222.3
74	Ala	45066.1	76197.5
75	Gly	41515	60059.1
76	Glu	32856	59356.1
77	Ala	31145.2	46942.6
78	Ser	34176.1	49414.9
79	Arg	30595.7	54018.1
80	Leu	7637.08	54160.4
81	Ala	19961.1	50920.3
82	His	41728.6	54170.7
83	Tyr	21345	30026.5
84	Asn	36185.7	53135.3
85	Lys
86	Arg
87	Ser
88	Thr	40024.8	48928.7
89	Ile	46189.8	63613.2
90	Thr	32641.4	46305.9
91	Ser
92	Arg	31882.4	45930.3
93	Glu	29720.4	44330.1
94	Ile	31455.3	42401.6
95	Gln	43869.4	58183.7
96	Thr	47578.6	66720.8
97	Ala	41510.5	54633.1
98	Val	38445	61259.7
99	Arg	26112.2	43250.1
100	Leu	35302	55520.7
101	Leu	22823.7	37588
102	Leu
103	Pro
104	Gly	49740	80549
105	Glu	37980.4	53904.1
106	Leu
107	Ala	16477.3	25682.1
108	Lys	29092.5	38710.7
109	His	27525.9	69242
110	Ala	29779.6	42265.9
111	Val	34917	54522.7
112	Ser	43697.8	79863.1
113	Glu	40420.2	62504.1
114	Gly	47148.2	57054.9
115	Thr	14065.8	44739.5
116	Lys	32267.7	48352.2
117	Ala	41351.5	56804.9
118	Val	43497.6	56662.6
119	Thr	12120.1	42478.3
120	Lys	30845.6	37035.9
121	Tyr	37413.1	47346.8
122	Thr	34404.9	40001.7
123	Ser	13016.4	23386.2
124	Ala	17464.4	26868.2
125	Lys	185156	250725

### Sheet: Nap1 A3
H2A_ndH2B_intensities
AA #	AA	Nap1A3 control	Nap1 A3
1	Pro
2	Glu	124153	196395
3	Pro
4	Ala	100691	140910
5	Lys	42802.6	95937
6	Ser
7	Ala	41098.7	88712.4
8	Pro
9	Ala	153705	212286
10	Pro
11	Lys
12	Lys
13	Gly
14	Ser
15	Lys
16	Lys
17	Ala	23827.9	74908.5
18	Val	132457	188300
19	Thr
20	Lys	58475	117889
21	The
22	Gln
23	Lys
24	Lys
25	Asp
26	Gly		34706.2
27	Lys
28	Lys
29	Arg
30	Arg
31	Lys
32	Thr
33	Arg
34	Lys
35	Glu	70081	3895.97
36	Ser
37	Tyr
38	Ala
39	Ile	20649.6	7991.15
40	Tyr
41	Val	66495.6	19970.3
42	Tyr	96293.5	29580.7
43	Lys	44143.2
44	Val	53604.2
45	Leu	60227.1
46	Lys	45657.8	9435.34
47	Gln	58848.8
48	Val	47417.1
49	His	65862.7	13439
50	Pro
51	Asp	46967.9	10989.9
52	Thr	71185.2	18561.7
53	Gly	63127.7	7908.6
54	Ile	107019
55	Ser	52845.9	7843.91
56	Ser
57	Lys
58	Ala	31274.4
59	Met	44810.3
60	Ser	38960.3	14185.5
61	Ile	47170.8	8681.43
62	Met	82675.2	14381.5
63	Asn	43261	7497.35
64	Ser	47870.9	9875.27
65	Phe
66	Val	70495.2
67	Asn	25256	3326.48
68	Asp	76661.3	21783.6
69	Val	38254.4	13321.5
70	Phe	46378.7	8830.6
71	Glu	54925.1	8417.28
72	Arg
73	Ile	45999.1	10302.8
74	Ala	83459.4	18117.7
75	Gly	59489.7	15834.1
76	Glu	70088	15340.1
77	Ala	60472.9	10243.2
78	Ser	41600	10050.9
79	Arg	56813.7	12254.4
80	Leu	76394.8	17993.7
81	Ala	56668.9	14326.9
82	His	53984.9	18227
83	Tyr	28267.3	8555.97
84	Asn	49112	12061.8
85	Lys
86	Arg
87	Ser
88	Thr	52985.6	15983.6
89	Ile	62454.4	12385.1
90	Thr	38995.3	8602.34
91	Ser
92	Arg	46975.8
93	Glu	41840.1
94	Ile	44516.4	9622.58
95	Gln	61952	14087
96	Thr	71151.3	14910.5
97	Ala	60865.8	11020.3
98	Val	56506.7	13231.5
99	Arg	52938.7	13312.6
100	Leu	57139.1	9751.03
101	Leu	50783.8	8635.89
102	Leu
103	Pro
104	Gly	87396.1	42301.8
105	Glu	65870.7	14158.6
106	Leu
107	Ala	41340.6
108	Lys	50318.1	5453.69
109	His	54292.1	15682.2
110	Ala	51323.2	9606.79
111	Val	54320.8	15690.3
112	Ser	65860.3	8263.41
113	Glu	63324	11863.2
114	Gly	65693.3	15115.9
115	Thr	46298.7
116	Lys	51461.9	14229.1
117	Ala	64574.1	11507.6
118	Val	63627.9	11275.8
119	Thr	50906.1
120	Lys	48768.8
121	Tyr	55767
122	Thr	61936.4	13678
123	Ser	28098	20155.3
124	Ala	40895.3	33689.4
125	Lys	345211	337486

### Sheet: Nap1 A3glu
H2A_ndH2B_intensities
AA #	AA	Nap1 A3glu control	Nap1 A3glu
1	Pro
2	Glu	84992.2	121312
3	Pro
4	Ala	74915.3	88945.4
5	Lys	38821.4	50054.9
6	Ser
7	Ala	30421.8	34694.9
8	Pro
9	Ala	90068.7	134209
10	Pro
11	Lys
12	Lys
13	Gly
14	Ser
15	Lys
16	Lys
17	Ala	24123.8	44062.4
18	Val	115706	150722
19	Thr
20	Lys	47701.3	71279.4
21	The
22	Gln
23	Lys
24	Lys
25	Asp
26	Gly	9057.89	24277.7
27	Lys
28	Lys
29	Arg
30	Arg
31	Lys
32	Thr
33	Arg
34	Lys
35	Glu	35010
36	Ser
37	Tyr
38	Ala
39	Ile	13907.4
40	Tyr
41	Val	48042.4	27397.6
42	Tyr	67466.5	25858
43	Lys	28193.2
44	Val	19944.4	1104.1
45	Leu	27252.8
46	Lys	26616	5733.98
47	Gln	35775.6
48	Val	29428.6	20293
49	His	46071.3	30008.1
50	Pro
51	Asp	38953.6	22640
52	Thr	56479.6	35541.5
53	Gly	40657.6	20121.7
54	Ile	64307.6	0
55	Ser	32588.7	15231.5
56	Ser
57	Lys
58	Ala	27202.2
59	Met	28630.9
60	Ser	29624.6	7526.37
61	Ile	25775.4	15444.8
62	Met	48785.3	23618.6
63	Asn	21327.9	6120.64
64	Ser	42863.6	17751.3
65	Phe
66	Val	56819.6	37782.6
67	Asn	11723.8	8398.14
68	Asp	42652.3	38791.1
69	Val	29289.5	25858
70	Phe	28463	23702.2
71	Glu	49222.1	19972.8
72	Arg
73	Ile	26319.7	17664
74	Ala	55700.7	22766.2
75	Gly	41208.8	29234.2
76	Glu	48058	26139.9
77	Ala	35959.5	19839.4
78	Ser	36706.2	22398.8
79	Arg	29857.3	19308.2
80	Leu	36737.5	25226
81	Ala	35022.2	13015.1
82	His	41415.1	37866.3
83	Tyr	17804.9	11579.8
84	Asn	40296.6	28880.6
85	Lys
86	Arg
87	Ser
88	Thr	41693.2	34703.6
89	Ile	38106.2	26633.8
90	Thr	30180.4	15595.7
91	Ser
92	Arg	35236.1	21083.5
93	Glu	29265.1	15757.3
94	Ile	29548	13057.2
95	Gln	43736.5	26331.3
96	Thr	54027.3	26089.3
97	Ala	37149.5	29051.2
98	Val	35286.1	26747.7
99	Arg	25777.2	38856
100	Leu	44305.6	28092.2
101	Leu	37040.3	20460.2
102	Leu
103	Pro
104	Gly	68956.3	52264.4
105	Glu	47237.7	33189.6
106	Leu
107	Ala	20824.9	13087.1
108	Lys	29223.2	20461.3
109	His	19574.8	20360.9
110	Ala	12610.7	13424.5
111	Val	38851.2	17782.1
112	Ser	40030.6	23598.7
113	Glu	42655.4	27030.7
114	Gly	41737.4	25968
115	Thr	37677.6	15837.5
116	Lys	32192.1	20828.5
117	Ala	45575.7	26052.2
118	Val	48554.8	29517
119	Thr	45869.4	9998.14
120	Lys	35861.4	537.262
121	Tyr	39002.6
122	Thr	48492.7	9843
123	Ser	24557.9
124	Ala	30137.8
125	Lys	203324	206858
