## Supplementary Table 4 for "Glutamylation of Npm2 and Nap1 acidic disordered regions increases DNA charge mimicry to enhance chaperone efficiency"

### Sheet: Npm2 A2
H2A_ndH2B_CSPs
AA #	AA	Npm2 A2 control 2H	Npm2 A2 control 15N	Npm2 A2 (1:1) 2H	Npm2 A2 (1:1) 15N	Npm2 A2 (2:1) 2H	Npm2 A2 (2:1) 15N
1	Pro
2	Glu	8.54683	123.682	8.54211	123.666	8.53963	123.642
3	Pro
4	Ala	8.36978	124.884	8.36842	124.888	8.36744	124.878
5	Lys	8.29619	121.478	8.29305	121.452	8.28997	121.437
6	Ser
7	Ala	8.27431	127.743	8.27084	127.732	8.26823	127.745
8	Pro
9	Ala	8.35166	126.411	8.34874	126.407	8.34765	126.395
10	Pro
11	Lys
12	Lys
13	Gly
14	Ser
15	Lys
16	Lys
17	Ala	8.29995	126.704	8.29717	126.654	8.29186	126.631
18	Val	8.17194	120.88	8.16542	120.839	8.16113	120.792
19	Thr
20	Lys	8.35551	122.832	8.34957	122.832	8.3499	122.853
21	The
22	Gln
23	Lys
24	Lys
25	Asp
26	Gly	8.31698	110.143	8.3092	110.118
27	Lys
28	Lys
29	Arg
30	Arg
31	Lys
32	Thr
33	Arg
34	Lys
35	Glu	8.19031	124.089	8.21002	123.859	8.21998	123.731
36	Ser
37	Tyr
38	Ala
39	Ile	9.54865	127.752	9.51545	127.218
40	Tyr
41	Val	8.26832	120.208	8.27463	120.245	8.2583	120.175
42	Tyr	8.33339	118.349	8.33558	118.35	8.33558	118.35
43	Lys	7.39942	117.906	7.39964	117.903	7.44502	117.878
44	Val	7.90683	120.312	7.88274	120.268	7.87187	120.258
45	Leu	8.56466	122.223	8.53175	122.31	8.51793	122.347
46	Lys	7.66227	115.022	7.6758	114.761	7.68118	114.623
47	Gln	7.28865	115.347	7.29697	115.489	7.30054	115.616
48	Val	7.61007	114.406	7.60846	114.566	7.60477	114.622
49	His	8.79604	119.809	8.80297	119.806	8.80531	119.839
50	Pro
51	Asp	8.39721	116.12	8.39768	116.136	8.39962	116.153
52	Thr	7.77659	119.715	7.77978	119.684	7.77971	119.68
53	Gly	8.48894	113.402	8.51696	113.591	8.53199	113.677
54	Ile	8.80148	118.163	8.83776	118.222	8.85767	118.259
55	Ser	8.93213	125.39	8.94258	125.325	8.94552	125.269
56	Ser
57	Lys
58	Ala	7.574	121.777	7.60714	121.709	7.60763	121.703
59	Met	8.79532	120.389	8.78395	120.291	8.78322	120.252
60	Ser	7.92513	115.957	7.96056	116.068	7.96992	116.133
61	Ile	7.31458	123.424	7.349	123.405	7.36526	123.386
62	Met	7.95397	118.877	7.95095	118.872	7.94344	118.76
63	Asn	8.73648	118.226	8.74324	118.262	8.74569	118.36
64	Ser	8.18409	119.004	8.18809	118.781	8.19752	118.822
65	Phe
66	Val	8.33711	118.27	8.33558	118.267	8.34051	118.266
67	Asn	8.08815	115.912
68	Asp	8.27126	120.126	8.26573	120.106	8.25944	120.116
69	Val	8.17387	118.469	8.19992	118.484	8.26848	118.4
70	Phe	8.56796	120.547	8.55505	120.599	8.5505	120.594
71	Glu	8.3559	117.9	8.35518	117.881	8.35337	117.885
72	Arg
73	Ile	8.38399	119.916	8.38013	119.883	8.37693	119.84
74	Ala	8.60822	122.354	8.60145	122.329	8.59998	122.346
75	Gly	8.09977	104.094	8.09738	104.017	8.09352	103.992
76	Glu	7.69247	124.439	7.69238	124.392	7.69293	124.371
77	Ala	8.72131	122.153	8.72082	122.176	8.72201	122.16
78	Ser	8.21158	111.329	8.20606	111.295	8.20302	111.345
79	Arg	7.7947	122.838	7.78822	122.787	7.78774	122.751
80	Leu	8.27224	120.028	8.26636	120.01	8.27297	120.011
81	Ala	8.3914	122.708	8.38842	122.716	8.38665	122.7
82	His	7.98397	116.423	7.98427	116.482	7.98304	116.478
83	Tyr	8.37242	121.129	8.38489	121.195	8.39397	121.159
84	Asn	7.66859	115.948	7.66901	115.919	7.66897	115.94
85	Lys
86	Arg
87	Ser
88	Thr	7.37421	115.925	7.36063	115.917	7.35266	115.906
89	Ile	8.03663	123.902	8.03474	123.883	8.0304	123.844
90	Thr	9.26875	121.107	9.2642	121.105	9.26383	121.114
91	Ser
92	Arg	7.81582	122.67	7.81135	122.653	7.80845	122.665
93	Glu	7.41813	119.554	7.41765	119.578	7.41762	119.543
94	Ile	7.09994	116.376	7.09906	116.413	7.093	116.386
95	Gln	7.90032	119.825	7.90019	119.799	7.89956	119.814
96	Thr	8.05909	115.944	8.05621	115.967	8.05126	115.979
97	Ala	7.83588	123.46	7.83414	123.464	7.83411	123.475
98	Val	8.47612	118.395	8.4768	118.405	8.47386	118.408
99	Arg	7.85106	117.331	7.84878	117.358	7.84482	117.37
100	Leu	7.72597	118.22	7.72192	118.214	7.72269	118.198
101	Leu	7.83694	117.899	7.82746	117.952	7.82426	118.009
102	Leu
103	Pro
104	Gly	8.12835	105.749	8.13984	105.742	8.13914	105.734
105	Glu	10.1782	128.919	10.1714	128.931	10.166	128.938
106	Leu
107	Ala	7.59507	118.642	7.6013	118.639	7.60909	118.623
108	Lys	7.18187	117.125	7.17902	117.113	7.18349	117.129
109	His	7.95879	118.916	7.96331	118.984	7.9652	118.961
110	Ala	8.42672	123.294	8.4298	123.316	8.43639	123.352
111	Val	8.1653	117.253	8.16142	117.242	8.16815	117.273
112	Ser	7.43882	117.858	7.44256	117.881	7.48105	117.862
113	Glu	8.13307	119.889	8.13464	119.965	8.13204	120.032
114	Gly	8.64081	109.664	8.64102	109.709	8.64173	109.728
115	Thr	7.98015	116.895	7.98264	116.921	7.97358	116.933
116	Lys	7.91285	123.03	7.92448	123.195	7.93455	123.325
117	Ala	7.67177	121.754	7.66865	121.787	7.66593	121.846
118	Val	8.07148	118.042	8.06976	118.072	8.07287	118.038
119	Thr	8.00083	117.421	8.00699	117.627	7.99247	117.518
120	Lys	7.81616	121.462	7.85358	121.682	7.88724	121.888
121	Tyr	8.19178	118.32	8.23401	118.358	8.23913	118.46
122	Thr	7.91629	112.517	7.95013	112.246	7.98126	112.036
123	Ser	7.92608	117.708	7.89618	117.648	7.8741	117.613
124	Ala	8.04573	126.797	8.00812	126.735	7.98189	126.695
125	Lys	7.81018	126.289	7.80496	126.311	7.80049	126.331

### Sheet: Npm2 A2glu1
H2A_ndH2B_CSPs
AA #	AA	Npm2 A2glu1 control 2H	Npm2 A2glu1 control 15N	Npm2 A2glu1 2H	Npm2 A2glu1 15N
1	Pro
2	Glu	8.52167	123.614	8.52955	123.647
3	Pro
4	Ala	8.34617	124.807	8.35354	124.827
5	Lys	8.26972	121.343	8.27782	121.411
6	Ser
7	Ala	8.24903	127.646	8.25485	127.715
8	Pro
9	Ala	8.32561	126.336	8.33264	126.343
10	Pro
11	Lys
12	Lys
13	Gly
14	Ser
15	Lys
16	Lys
17	Ala	8.2708	126.565	8.28618	126.593
18	Val	8.14109	120.741	8.1454	120.719
19	Thr
20	Lys	8.36614	122.632	8.37248	122.689
21	The
22	Gln
23	Lys
24	Lys
25	Asp
26	Gly	8.28835	110.046	8.3105	110.159
27	Lys
28	Lys
29	Arg
30	Arg
31	Lys
32	Thr
33	Arg
34	Lys
35	Glu	8.1761	124.092
36	Ser
37	Tyr
38	Ala
39	Ile	9.54234	127.593	9.48447	126.665
40	Tyr
41	Val	8.2718	120.209
42	Tyr	8.3174	118.366	8.32941	118.37
43	Lys	7.39996	117.881	7.43619	117.835
44	Val	7.89735	120.263	7.86934	120.26
45	Leu	8.54913	122.225	8.51534	122.402
46	Lys	7.6556	115.074	7.67911	114.704
47	Gln	7.2869	115.36	7.30144	115.59
48	Val	7.59794	114.498	7.60431	114.675
49	His	8.78618	119.782	8.80606	119.802
50	Pro
51	Asp	8.3844	116.117	8.39114	116.132
52	Thr	7.76868	119.679	7.78093	119.639
53	Gly	8.48318	113.433	8.53107	113.674
54	Ile	8.78691	118.196	8.84195	118.252
55	Ser	8.91619	125.371	8.93652	125.271
56	Ser
57	Lys
58	Ala	7.57272	121.726	7.60909	121.611
59	Met	8.79227	120.399	8.77864	120.292
60	Ser	7.9181	115.934	7.94936	116.118
61	Ile	7.33223	123.412	7.38622	123.408
62	Met	7.95269	118.819	7.95496	118.792
63	Asn	8.74386	118.284	8.74127	118.369
64	Ser	8.18254	118.869	8.18879	118.757
65	Phe
66	Val	8.34171	118.226	8.34967	118.129
67	Asn	8.09392	115.911	8.1259	116.079
68	Asp	8.26056	120.132	8.26206	120.149
69	Val	8.17768	118.628	8.18988	118.637
70	Phe	8.5554	120.608	8.54949	120.627
71	Glu	8.34711	117.983	8.3638	117.921
72	Arg
73	Ile	8.37615	119.895	8.37526	119.863
74	Ala	8.59982	122.309	8.60978	122.374
75	Gly	8.09977	104.094	8.08968	104.089
76	Glu	7.69093	124.43	7.69567	124.408
77	Ala	8.71715	122.136	8.72302	122.188
78	Ser	8.19726	111.322	8.20362	111.375
79	Arg	7.78234	122.873	7.79009	122.786
80	Leu	8.27798	120.024	8.27798	120.024
81	Ala	8.33773	122.86	8.348	122.811
82	His	7.97354	116.541	7.98385	116.342
83	Tyr	8.36504	121.172	8.38283	121.205
84	Asn	7.66429	115.978	7.6689	116.014
85	Lys
86	Arg
87	Ser
88	Thr	7.35286	115.934	7.36025	115.922
89	Ile	8.02082	123.862	8.02932	123.88
90	Thr	9.26064	121.115	9.26483	121.085
91	Ser
92	Arg	7.81769	122.734	7.82249	122.704
93	Glu	7.41807	119.665	7.42486	119.649
94	Ile	7.09291	116.415	7.09984	116.432
95	Gln	7.89762	119.826	7.90901	119.813
96	Thr	8.04532	115.938	8.04381	115.933
97	Ala	7.82507	123.406	7.83264	123.429
98	Val	8.46742	118.373	8.47596	118.398
99	Arg	7.83946	117.353	7.83533	117.366
100	Leu	7.72789	118.222	7.72352	118.223
101	Leu	7.82844	117.948	7.82552	118.005
102	Leu
103	Pro
104	Gly	8.12835	105.749	8.13208	105.725
105	Glu	10.1554	128.948	10.1611	128.987
106	Leu
107	Ala	7.60686	118.626	7.63343	118.732
108	Lys	7.18516	117.142	7.19406	117.159
109	His	7.94318	118.964	7.95867	118.886
110	Ala	8.42622	123.305	8.4494	123.334
111	Val	8.15539	117.249	8.16525	117.289
112	Ser	7.42411	117.857	7.4901	117.851
113	Glu	8.12684	119.973	8.13201	120.02
114	Gly	8.63005	109.649	8.63459	109.677
115	Thr	7.97359	116.997	7.9766	116.846
116	Lys	7.90619	123.116	7.9236	123.26
117	Ala	7.66935	121.727	7.67025	121.786
118	Val	8.06452	117.964	8.06744	118.002
119	Thr	7.97702	117.185	8.01065	117.74
120	Lys	7.80228	121.389	7.85568	121.64
121	Tyr	8.1809	118.19	8.23211	118.289
122	Thr	7.89212	112.52	7.94467	112.198
123	Ser	7.91443	117.677	7.89106	117.594
124	Ala	8.03515	126.75	8.00166	126.762
125	Lys	7.78775	126.257	7.79029	126.278

### Sheet: Npm2 A2glu2
H2A_ndH2B_CSPs
AA #	AA	Npm2 A2glu2 control 2H	Npm2 A2glu2 control 15N	Npm2 A2glu2 2H	Npm2 A2glu2 15N
1	Pro
2	Glu	8.52167	123.614	8.53032	123.647
3	Pro
4	Ala	8.34617	124.807	8.35331	124.803
5	Lys	8.26972	121.343	8.2762	121.38
6	Ser
7	Ala	8.24903	127.646	8.24956	127.681
8	Pro
9	Ala	8.32561	126.336	8.33237	126.359
10	Pro
11	Lys
12	Lys
13	Gly
14	Ser
15	Lys
16	Lys
17	Ala	8.2708	126.565	8.2781	126.575
18	Val	8.14109	120.741	8.14268	120.69
19	Thr
20	Lys	8.36614	122.632	8.37394	122.629
21	The
22	Gln
23	Lys
24	Lys
25	Asp
26	Gly	8.28835	110.046	8.29922	110.155
27	Lys
28	Lys
29	Arg
30	Arg
31	Lys
32	Thr
33	Arg
34	Lys
35	Glu	8.1761	124.092
36	Ser
37	Tyr
38	Ala
39	Ile	9.54234	127.593	9.45042	126.227
40	Tyr
41	Val	8.2718	120.209	8.27176	120.198
42	Tyr	8.3174	118.366	8.32577	118.372
43	Lys	7.39996	117.881	7.43608	117.798
44	Val	7.89735	120.263	7.86038	120.232
45	Leu	8.54913	122.225	8.51521	122.374
46	Lys	7.6556	115.074	7.68211	114.611
47	Gln	7.2869	115.36	7.30549	115.673
48	Val	7.59794	114.498	7.60743	114.713
49	His	8.78618	119.782	8.80927	119.793
50	Pro
51	Asp	8.3844	116.117	8.38859	116.127
52	Thr	7.76868	119.679	7.78456	119.661
53	Gly	8.48318	113.433	8.54296	113.715
54	Ile	8.78691	118.196	8.86455	118.249
55	Ser	8.91619	125.371	8.93883	125.282
56	Ser
57	Lys
58	Ala	7.57272	121.726	7.62514	121.586
59	Met	8.79227	120.399	8.76946	120.22
60	Ser	7.9181	115.934
61	Ile	7.33223	123.412	7.39008	123.429
62	Met	7.95269	118.819	7.94849	118.747
63	Asn	8.74386	118.284	8.74127	118.369
64	Ser	8.18254	118.869	8.18237	118.68
65	Phe
66	Val	8.34171	118.226	8.35331	118.208
67	Asn	8.09392	115.911	8.14328	115.924
68	Asp	8.26056	120.132	8.25602	120.15
69	Val	8.17768	118.628	8.18175	118.585
70	Phe	8.5554	120.608	8.55012	120.587
71	Glu	8.34711	117.983	8.36348	117.991
72	Arg
73	Ile	8.37615	119.895	8.37587	119.88
74	Ala	8.59982	122.309	8.60842	122.391
75	Gly	8.09977	104.094	8.08356	104.056
76	Glu	7.69093	124.43	7.69239	124.367
77	Ala	8.71715	122.136	8.72054	122.173
78	Ser	8.19726	111.322	8.20057	111.377
79	Arg	7.78234	122.873	7.78564	122.785
80	Leu	8.27798	120.024	8.26915	120.054
81	Ala	8.33773	122.86	8.348	122.811
82	His	7.97354	116.541	7.98918	116.367
83	Tyr	8.36504	121.172	8.37568	121.23
84	Asn	7.66429	115.978	7.6665	116.004
85	Lys
86	Arg
87	Ser
88	Thr	7.35286	115.934	7.35986	115.897
89	Ile	8.02082	123.862	8.02746	123.86
90	Thr	9.26064	121.115	9.26366	121.064
91	Ser
92	Arg	7.81769	122.734	7.81971	122.711
93	Glu	7.41807	119.665	7.42837	119.628
94	Ile	7.09291	116.415	7.09403	116.419
95	Gln	7.89762	119.826	7.90693	119.786
96	Thr	8.04532	115.938	8.04154	115.993
97	Ala	7.82507	123.406	7.83397	123.458
98	Val	8.46742	118.373	8.47508	118.377
99	Arg	7.83946	117.353	7.82896	117.364
100	Leu	7.72789	118.222	7.72164	118.203
101	Leu	7.82844	117.948	7.82482	118.019
102	Leu
103	Pro
104	Gly	8.12835	105.749	8.12634	105.704
105	Glu	10.1554	128.948	10.1576	128.991
106	Leu
107	Ala	7.60686	118.626	7.6659	118.697
108	Lys	7.18516	117.142	7.2061	117.15
109	His	7.94318	118.964	7.95939	118.846
110	Ala	8.42622	123.305	8.46555	123.241
111	Val	8.15539	117.249	8.16759	117.241
112	Ser	7.42411	117.857	7.50268	117.747
113	Glu	8.12684	119.973	8.13289	120.072
114	Gly	8.63005	109.649	8.63523	109.73
115	Thr	7.97359	116.997	7.98173	116.864
116	Lys	7.90619	123.116	7.93245	123.368
117	Ala	7.66935	121.727	7.66763	121.849
118	Val	8.06452	117.964	8.06699	117.938
119	Thr	7.97702	117.185	8.00163	117.698
120	Lys	7.80228	121.389	7.8861	121.966
121	Tyr	8.1809	118.19	8.28144	118.396
122	Thr	7.89212	112.52	7.97357	111.994
123	Ser	7.91443	117.677	7.86715	117.49
124	Ala	8.03515	126.75	7.97101	126.64
125	Lys	7.78775	126.257	7.78646	126.293

### Sheet: Npm2 A2glu4
H2A_ndH2B_CSPs
AA #	AA	Npm2 A2glu4 control 2H	Npm2 A2glu4 control 15N	Npm2 A2glu4 2H	Npm2 A2glu4 15N
1	Pro
2	Glu	8.52167	123.614	8.52163	123.648
3	Pro
4	Ala	8.34617	124.807	8.34486	124.84
5	Lys	8.26972	121.343	8.26612	121.394
6	Ser
7	Ala	8.24903	127.646	8.24757	127.683
8	Pro
9	Ala	8.32561	126.336	8.32265	126.365
10	Pro
11	Lys
12	Lys
13	Gly
14	Ser
15	Lys
16	Lys
17	Ala	8.2708	126.565	8.27554	126.638
18	Val	8.14109	120.741	8.14249	120.777
19	Thr
20	Lys	8.36614	122.632	8.36361	122.658
21	The
22	Gln
23	Lys
24	Lys
25	Asp
26	Gly	8.28835	110.046	8.28569	110.096
27	Lys
28	Lys
29	Arg
30	Arg
31	Lys
32	Thr
33	Arg
34	Lys
35	Glu	8.1761	124.092	8.18546	123.876
36	Ser
37	Tyr
38	Ala
39	Ile	9.54234	127.593	9.50998	127.333
40	Tyr
41	Val	8.2718	120.209	8.2735	120.228
42	Tyr	8.3174	118.366	8.32009	118.322
43	Lys	7.39996	117.881	7.38769	117.852
44	Val	7.89735	120.263	7.89252	120.281
45	Leu	8.54913	122.225	8.5453	122.314
46	Lys	7.6556	115.074	7.66119	114.945
47	Gln	7.2869	115.36	7.28787	115.426
48	Val	7.59794	114.498	7.60457	114.551
49	His	8.78618	119.782	8.78988	119.769
50	Pro
51	Asp	8.3844	116.117	8.38248	116.13
52	Thr	7.76868	119.679	7.77129	119.676
53	Gly	8.48318	113.433	8.48888	113.433
54	Ile	8.78691	118.196	8.79066	118.199
55	Ser	8.91619	125.371	8.92144	125.325
56	Ser
57	Lys
58	Ala	7.57272	121.726	7.57417	121.665
59	Met	8.79227	120.399	8.77485	120.349
60	Ser	7.9181	115.934	7.92924	116.024
61	Ile	7.33223	123.412	7.3371	123.494
62	Met	7.95269	118.819	7.95439	118.848
63	Asn	8.74386	118.284	8.73439	118.252
64	Ser	8.18254	118.869	8.18147	118.818
65	Phe
66	Val	8.34171	118.226	8.33596	118.254
67	Asn	8.09392	115.911	8.06899	115.932
68	Asp	8.26056	120.132	8.26242	120.153
69	Val	8.17768	118.628	8.17818	118.573
70	Phe	8.5554	120.608	8.54888	120.591
71	Glu	8.34711	117.983	8.34923	118.026
72	Arg
73	Ile	8.37615	119.895	8.37131	119.911
74	Ala	8.59982	122.309	8.59947	122.37
75	Gly	8.09977	104.094	8.09768	104.102
76	Glu	7.69093	124.43	7.68858	124.475
77	Ala	8.71715	122.136	8.71513	122.19
78	Ser	8.19726	111.322	8.1978	111.333
79	Arg	7.78234	122.873	7.78427	122.881
80	Leu	8.27798	120.024	8.27375	120.098
81	Ala	8.33773	122.86	8.34279	122.825
82	His	7.97354	116.541	7.98169	116.473
83	Tyr	8.36504	121.172	8.37189	121.244
84	Asn	7.66429	115.978	7.66206	115.978
85	Lys
86	Arg
87	Ser
88	Thr	7.35286	115.934	7.35667	115.927
89	Ile	8.02082	123.862	8.02451	123.898
90	Thr	9.26064	121.115	9.25815	121.131
91	Ser
92	Arg	7.81769	122.734	7.81609	122.704
93	Glu	7.41807	119.665	7.41973	119.634
94	Ile	7.09291	116.415	7.09556	116.481
95	Gln	7.89762	119.826	7.89752	119.847
96	Thr	8.04532	115.938	8.04219	115.962
97	Ala	7.82507	123.406	7.8279	123.411
98	Val	8.46742	118.373	8.46912	118.381
99	Arg	7.83946	117.353	7.8393	117.328
100	Leu	7.72789	118.222	7.7245	118.252
101	Leu	7.82844	117.948	7.82516	117.996
102	Leu
103	Pro
104	Gly	8.12835	105.749	8.12301	105.763
105	Glu	10.1554	128.948	10.156	128.946
106	Leu
107	Ala	7.60686	118.626	7.60299	118.679
108	Lys	7.18516	117.142	7.18269	117.135
109	His	7.94318	118.964	7.9522	118.945
110	Ala	8.42622	123.305	8.42743	123.368
111	Val	8.15539	117.249	8.15983	117.257
112	Ser	7.42411	117.857	7.4286	117.868
113	Glu	8.12684	119.973	8.12097	119.995
114	Gly	8.63005	109.649	8.62647	109.659
115	Thr	7.97359	116.997	7.9736	116.977
116	Lys	7.90619	123.116	7.90372	123.123
117	Ala	7.66935	121.727	7.6678	121.755
118	Val	8.06452	117.964	8.06375	117.984
119	Thr	7.97702	117.185	7.98642	117.25
120	Lys	7.80228	121.389	7.80751	121.468
121	Tyr	8.1809	118.19	8.18488	118.278
122	Thr	7.89212	112.52	7.9022	112.513
123	Ser	7.91443	117.677	7.91349	117.651
124	Ala	8.03515	126.75	8.03219	126.785
125	Lys	7.78775	126.257	7.78851	126.285

### Sheet: Nap1 A3
H2A_ndH2B_CSPs
AA #	AA	Nap1 A3 control 2H	Nap1 A3 control 15N	Nap1 A3 2H	Nap1 A3 15N
1	Pro
2	Glu	8.52845	123.609	8.53127	123.614
3	Pro
4	Ala	8.35143	124.783	8.35271	124.817
5	Lys	8.27697	121.393	8.27573	121.382
6	Ser
7	Ala	8.25617	127.653	8.25412	127.65
8	Pro
9	Ala	8.33186	126.327	8.33117	126.343
10	Pro
11	Lys
12	Lys
13	Gly
14	Ser
15	Lys
16	Lys
17	Ala	8.28095	126.622	8.28419	126.578
18	Val	8.15159	120.766	8.14638	120.686
19	Thr
20	Lys	8.37243	122.61	8.37268	122.621
21	The
22	Gln
23	Lys
24	Lys
25	Asp
26	Gly			8.30028	109.977
27	Lys
28	Lys
29	Arg
30	Arg
31	Lys
32	Thr
33	Arg
34	Lys
35	Glu	8.18179	124.019	8.21757	123.727
36	Ser
37	Tyr
38	Ala
39	Ile	9.53858	127.601	9.50641	126.866
40	Tyr
41	Val	8.26749	120.124	8.26749	120.124
42	Tyr	8.32308	118.267	8.31747	118.229
43	Lys	7.40831	117.871
44	Val	7.90108	120.245
45	Leu	8.56123	122.219
46	Lys	7.65734	114.987	7.66931	114.734
47	Gln	7.28669	115.295
48	Val	7.60575	114.408
49	His	8.78828	119.724	8.81583	119.705
50	Pro
51	Asp	8.3864	116.054	8.38169	116.027
52	Thr	7.76984	119.621	7.77219	119.566
53	Gly	8.48166	113.342	8.52122	113.685
54	Ile	8.78503	118.1
55	Ser	8.92214	125.296	8.96171	125.449
56	Ser
57	Lys
58	Ala	7.57189	121.696
59	Met	8.78888	120.325
60	Ser	7.92277	115.921	7.9719	116.19
61	Ile	7.32186	123.372	7.3961	123.38
62	Met	7.94977	118.874	7.94464	118.671
63	Asn	8.74396	118.216	8.75498	118.278
64	Ser	8.1795	118.76	8.16843	118.691
65	Phe
66	Val	8.33201	118.249
67	Asn	8.08373	115.878	8.05383	115.884
68	Asp	8.26355	120.034	8.26026	120.015
69	Val	8.17524	118.563	8.19341	118.622
70	Phe	8.55538	120.51	8.54801	120.534
71	Glu	8.35328	117.886	8.35276	118.163
72	Arg
73	Ile	8.37599	119.809	8.37719	119.819
74	Ala	8.59815	122.277	8.61116	122.377
75	Gly	8.10325	103.995	8.079	103.915
76	Glu	7.69105	124.382	7.68785	124.386
77	Ala	8.71629	122.097	8.72641	122.022
78	Ser	8.20235	111.266	8.20817	111.286
79	Arg	7.78546	122.782	7.79203	122.755
80	Leu	8.27581	120.02	8.27581	120.02
81	Ala	8.34226	122.795	8.34204	122.847
82	His	7.97879	116.482	8.00146	116.124
83	Tyr	8.37042	121.134	8.38332	121.233
84	Asn	7.66418	115.9	7.65098	115.886
85	Lys
86	Arg
87	Ser
88	Thr	7.36153	115.882	7.37653	115.964
89	Ile	8.0269	123.839	8.03557	123.817
90	Thr	9.26428	121.063	9.2647	121.131
91	Ser
92	Arg	7.81202	122.608
93	Glu	7.42233	119.579
94	Ile	7.09696	116.372	7.0943	116.33
95	Gln	7.90031	119.74	7.89437	119.761
96	Thr	8.05205	115.882	8.04014	115.897
97	Ala	7.82903	123.368	7.81973	123.447
98	Val	8.47237	118.312	8.47201	118.283
99	Arg	7.84546	117.286	7.83895	117.43
100	Leu	7.72398	118.179	7.72618	118.248
101	Leu	7.82703	117.925	7.81674	118.005
102	Leu
103	Pro
104	Gly	8.13195	105.725	8.12546	105.641
105	Glu	10.1609	128.853	10.1758	128.965
106	Leu
107	Ala	7.58687	118.607
108	Lys	7.18009	117.087	7.18071	116.964
109	His	7.9499	118.939	7.97175	118.728
110	Ala	8.42121	123.277	8.43867	123.176
111	Val	8.15803	117.194	8.15773	117.218
112	Ser	7.43125	117.799	7.42491	117.898
113	Glu	8.12696	119.87	8.1231	120.027
114	Gly	8.63035	109.603	8.63323	109.664
115	Thr	7.98192	117.036
116	Lys	7.90411	123.015	7.9114	123.258
117	Ala	7.67092	121.682	7.66383	121.85
118	Val	8.06486	117.938	8.0604	117.874
119	Thr	7.98323	117.207
120	Lys	7.80553	121.341
121	Tyr	8.18341	118.181
122	Thr	7.89744	112.492	7.96381	112.024
123	Ser	7.91807	117.606	7.87421	117.523
124	Ala	8.03969	126.74	7.97992	126.662
125	Lys	7.79572	126.228	7.78594	126.231

### Sheet: Nap1 A3glu
H2A_ndH2B_CSPs
AA #	AA	Nap1 A3glu control 2H	Nap1 A3glu control 15N	Nap1 A3glu 2H	Nap1 A3glu 15N
1	Pro
2	Glu	8.53094	123.706	8.52138	123.622
3	Pro
4	Ala	8.35377	124.812	8.34668	124.828
5	Lys	8.27941	121.446	8.26769	121.414
6	Ser
7	Ala	8.2558	127.72	8.24838	127.69
8	Pro
9	Ala	8.33468	126.373	8.32577	126.355
10	Pro
11	Lys
12	Lys
13	Gly
14	Ser
15	Lys
16	Lys
17	Ala	8.28431	126.569	8.27626	126.51
18	Val	8.15038	120.785	8.13016	120.579
19	Thr
20	Lys	8.37287	122.702	8.36963	122.644
21	The
22	Gln
23	Lys
24	Lys
25	Asp
26	Gly	8.3225	110.14	8.29166	109.924
27	Lys
28	Lys
29	Arg
30	Arg
31	Lys
32	Thr
33	Arg
34	Lys
35	Glu	8.18501	124.064
36	Ser
37	Tyr
38	Ala
39	Ile	9.53648	127.687
40	Tyr
41	Val	8.27706	120.225	8.26788	120.215
42	Tyr	8.32685	118.283	8.27631	118.322
43	Lys	7.4044	117.955
44	Val	7.90779	120.229	7.8709	120.094
45	Leu	8.54893	122.212
46	Lys	7.65805	115.071	7.67594	115.064
47	Gln	7.28494	115.408
48	Val	7.60959	114.496	7.61479	115.335
49	His	8.79135	119.749	8.82004	119.803
50	Pro
51	Asp	8.38957	116.094	8.36716	116.065
52	Thr	7.77559	119.72	7.77489	119.754
53	Gly	8.48133	113.403	8.53809	114.22
54	Ile	8.79023	118.215	8.76568	118.376
55	Ser	8.92076	125.341	8.99454	125.612
56	Ser
57	Lys
58	Ala	7.5725	121.756
59	Met	8.78921	120.423
60	Ser	7.92365	115.976	7.93028	116.34
61	Ile	7.32716	123.478	7.41712	123.426
62	Met	7.95894	118.783	7.92894	118.709
63	Asn	8.72764	118.261	8.74075	118.239
64	Ser	8.18365	118.802	8.17285	118.718
65	Phe
66	Val	8.33993	118.238	8.31884	118.305
67	Asn	8.08694	115.999	8.0951	116.229
68	Asp	8.26003	120.069	8.25845	120.145
69	Val	8.1825	118.599	8.17589	118.523
70	Phe	8.55481	120.543	8.55384	120.666
71	Glu	8.34703	118.018	8.357	117.935
72	Arg
73	Ile	8.37534	119.911	8.36691	119.818
74	Ala	8.6084	122.442	8.61253	122.404
75	Gly	8.10169	104.043	8.0601	103.96
76	Glu	7.69015	124.49	7.66923	124.437
77	Ala	8.71784	122.196	8.71945	122.204
78	Ser	8.20169	111.308	8.19152	111.346
79	Arg	7.78778	122.901	7.78204	122.819
80	Leu	8.27767	120.032	8.26397	120.029
81	Ala	8.35305	122.886	8.3422	122.873
82	His	7.98091	116.3	7.97412	116.374
83	Tyr	8.37275	121.193	8.37033	121.171
84	Asn	7.65944	115.987	7.65883	115.954
85	Lys
86	Arg
87	Ser
88	Thr	7.36666	115.985	7.35223	116.097
89	Ile	8.02377	123.891	8.02155	123.833
90	Thr	9.26103	121.154	9.26385	121.086
91	Ser
92	Arg	7.81294	122.699	7.79992	122.723
93	Glu	7.41906	119.604	7.41694	119.691
94	Ile	7.09421	116.459	7.09064	116.445
95	Gln	7.90114	119.757	7.8921	119.833
96	Thr	8.04832	115.97	8.03984	115.941
97	Ala	7.82682	123.432	7.81848	123.403
98	Val	8.47	118.387	8.45825	118.349
99	Arg	7.84052	117.364	7.81354	117.379
100	Leu	7.72414	118.24	7.71806	118.259
101	Leu	7.83193	117.994	7.82788	118.001
102	Leu
103	Pro
104	Gly	8.13088	105.751	8.10221	105.615
105	Glu	10.164	128.989	10.1594	129.019
106	Leu
107	Ala	7.62795	118.715	7.70589	118.837
108	Lys	7.19789	117.157	7.20772	117.131
109	His	7.96056	118.949	7.96487	118.845
110	Ala	8.44314	123.457	8.45924	123.447
111	Val	8.16811	117.25	8.15304	117.224
112	Ser	7.43013	117.841	7.41821	117.83
113	Glu	8.12437	119.953	8.13051	120.045
114	Gly	8.63398	109.706	8.63087	109.76
115	Thr	7.97102	116.969	7.94795	116.977
116	Lys	7.90549	123.086	7.93335	123.693
117	Ala	7.67095	121.754	7.65542	121.905
118	Val	8.06768	118.008	8.05524	118.038
119	Thr	7.99938	117.475	8.00293	117.735
120	Lys	7.81341	121.475	7.93482	122.425
121	Tyr	8.19095	118.255
122	Thr	7.91084	112.497	8.03715	111.574
123	Ser	7.91568	117.696
124	Ala	8.0293	126.773
125	Lys	7.79443	126.275	7.76105	126.299
